# *In vivo* Treatment of a Severe Vascular Disease via a Bespoke CRISPR-Cas9 Base Editor

**DOI:** 10.1101/2024.11.11.621817

**Authors:** Christiano R. R. Alves, Sabyasachi Das, Vijai Krishnan, Leillani L. Ha, Lauren R. Fox, Hannah E. Stutzman, Claire E. Shamber, Pazhanichamy Kalailingam, Siobhan McCarthy, Christian L. Lino Cardenas, Claire E. Fong, Takahiko Imai, Sunayana Mitra, Shuqi Yun, Rachael K Wood, Friederike M. C. Benning, Joseph Lawton, Nahye Kim, Rachel A. Silverstein, Joana Ferreira da Silva, Demitri de la Cruz, Rashmi Richa, Rajeev Malhotra, David Y. Chung, Luke H. Chao, Shengdar Q. Tsai, Casey A. Maguire, Mark E. Lindsay, Benjamin P. Kleinstiver, Patricia L. Musolino

**Author notes:** Co-first authors (Christiano R. R. Alves, Sabyasachi Das, Vijai Krishnan). Co-second authors (Leillani L. Ha, Lauren R. Fox, Hannah E. Stutzman, Claire E. Shamber, Pazhanichamy Kalailingam, Siobhan McCarthy, Christian L. Lino Cardenas).

## Abstract

Genetic vascular disorders are prevalent diseases that have diverse etiologies and few treatment options. Pathogenic missense mutations in the alpha actin isotype 2 gene (*ACTA2*) primarily affect smooth muscle cell (SMC) function and cause multisystemic smooth muscle dysfunction syndrome (MSMDS), a genetic vasculopathy that is associated with stroke, aortic dissection, and death in childhood. Here, we explored genome editing to correct the most common MSMDS-causative mutation *ACTA2* R179H. In a first-in-kind approach, we performed mutation-specific protein engineering to develop a bespoke CRISPR-Cas9 enzyme with enhanced on-target activity against the R179H sequence. To directly correct the R179H mutation, we screened dozens of configurations of base editors (comprised of Cas9 enzymes, deaminases, and gRNAs) to develop a highly precise corrective A-to-G edit with minimal deleterious bystander editing that is otherwise prevalent when using wild-type SpCas9 base editors. We then created a murine model of MSMDS that exhibits phenotypes consistent with human patients, including vasculopathy and premature death, to explore the *in vivo* therapeutic potential of this base editing strategy. Delivery of the customized base editor via an engineered SMC-tropic adeno-associated virus (AAV-PR) vector substantially prolonged survival and rescued systemic phenotypes across the lifespan of MSMDS mice, including in the vasculature, aorta, and brain. Together, our optimization of a customized base editor highlights how bespoke CRISPR-Cas enzymes can enhance on-target correction while minimizing bystander edits, culminating in a precise editing approach that may enable a long-lasting treatment for patients with MSMDS.
