## Supplementary Table 2 for "*In vivo* Treatment of a Severe Vascular Disease via a Bespoke CRISPR-Cas9 Base Editor"

### Sheet: Sup Table 2 - gRNA target sites
Supplementary Table 2 - gRNA target sites
site ID	spacer sequence	PAM	gene	sgRNA miniprep ID	plasmid description	sgRNA origin	P5 primer	P5 primer full sequence	P5 primer annealing sequence	P7 primer	P7 primer full sequence	P7 primer annealing sequence	amplicon sequence
human-ACTA2-NGG-A8	ATCATGCATCTGGATCTGGC	TGG	ACTA2	HES1212	pUC19-U6-SpCas9gRNA-NGG-ACTA2-R179H	present study	oHES007	ACACTCTTTCCCTACACGACGCTCTTCCGATCTGTGCTGGACTCTGGAGATGGTGT	GTGCTGGACTCTGGAGATGGTGT	oHES008	GACTGGAGTTCAGACGTGTGCTCTTCCGATCTGGATGGTCCTGGAAGTTACTGAGCA	GGATGGTCCTGGAAGTTACTGAGCA	GTGCTGGACTCTGGAGATGGTGTCACCCACAATGTCCCCATCTATGAGGGCTATGCCTTGCCCCATGCCATCATGCATCTGGATCTGGCTGGCCGAGATCTCACTGACTACCTCATGAAGATCCTGACTGAGCGTGGCTATTCCTTCGTTACTACTGGTGAGGCCTGTGGGAGATAAGGGGGAGAGGGGAGCAGTGTGTTGCTCAGTAACTTCCAGGACCATCC
human-ACTA2-NGA-A4	TGCATCTGGATCTGGCTGGC	CGA	ACTA2	HES1208	pUC19-U6-SpCas9gRNA-NGA-ACTA2-R179H	present study	oHES007	ACACTCTTTCCCTACACGACGCTCTTCCGATCTGTGCTGGACTCTGGAGATGGTGT	GTGCTGGACTCTGGAGATGGTGT	oHES008	GACTGGAGTTCAGACGTGTGCTCTTCCGATCTGGATGGTCCTGGAAGTTACTGAGCA	GGATGGTCCTGGAAGTTACTGAGCA	GTGCTGGACTCTGGAGATGGTGTCACCCACAATGTCCCCATCTATGAGGGCTATGCCTTGCCCCATGCCATCATGCATCTGGATCTGGCTGGCCGAGATCTCACTGACTACCTCATGAAGATCCTGACTGAGCGTGGCTATTCCTTCGTTACTACTGGTGAGGCCTGTGGGAGATAAGGGGGAGAGGGGAGCAGTGTGTTGCTCAGTAACTTCCAGGACCATCC
mouse-ACTA2-NGA-A4	TGCATCTGGACTTGGCTGGC	CGA	ACTA2	HES1370	pUC19-U6-ACTA2-BE-NGA-SpCas9-site3 mouse	present study	oCA103	ACACTCTTTCCCTACACGACGCTCTTCCGATCTGATGGTGTGACTCACAACGTGCC	GATGGTGTGACTCACAACGTGCC	oCA102	GACTGGAGTTCAGACGTGTGCTCTTCCGATCTGCCCTCCTTCTGATAGGTTACAGTG	GCCCTCCTTCTGATAGGTTACAGTG	GATGGTGTGACTCACAACGTGCCTATCTATGAGGGCTATGCCCTGCCTCATGCCATCATGCATCTGGACTTGGCTGGCCGAGATCTCACCGACTACCTCATGAAGATCCTGACTGAGCGTGGCTATTCCTTCGTGACTACTGGTGAGGCTCGGGGGTGGGGGGAGGTGGAGGGAAGAGGATGGAAGACACTATGTTGCTCACTGTAACCTATCAGAAGGAGGGC
NGAC-4	GCGTACTTCGAAAAGGTAGG	NGA	MECP2	RTW4421	pUC19-U6-SpCas9sgRNA-NGAC-4(MECP2)	Nishimasu et al. 2018	oRW1289	ACACTCTTTCCCTACACGACGCTCTTCCGATCTGGCTCCCTCTCCCAGTTACCG	GGCTCCCTCTCCCAGTTACCG	oRW1351	GACTGGAGTTCAGACGTGTGCTCTTCCGATCTCACCACCATCCGCTCTGCCC	CACCACCATCCGCTCTGCCC	GGCTCCCTCTCCCAGTTACCGTGAAGTCAAAATCATTAGGGTCCAGGGATGTGTCGCCTACCTTTTCGAAGTACGCAATCAACTCCACTTTAGAGCGAAAGGCTTTTCCCTGGGGACTGTGGGGACAAACAGAAAGACACAAGGAACAATTAGAGGCTCTCCATAGCAATGTCAGAGATAGGGCAGAGCGGATGGTGGTG
NGAG-1	GCGAGCAGCGTCTTCGAGAG	TGAG	VEGFA	BPK1846	pUC19-U6-SpCas9sgRNA-NGAG-1(VEGFA)	Kleinstiver et al. 2015	oRW949	ACACTCTTTCCCTACACGACGCTCTTCCGATCTGTCACTAGGGGGCGCTCGG	GTCACTAGGGGGCGCTCGG	oRW953	GACTGGAGTTCAGACGTGTGCTCTTCCGATCTCAGGGACGGGTGGGGAGAGG	CAGGGACGGGTGGGGAGAGG	GTCACTAGGGGGCGCTCGGCCACCACAGGGAAGCTGGGTGAATGGAGCGAGCAGCGTCTTCGAGAGTGAGGACGTGTGTGTCTGTGTGGGTGAGTGAGTGTGTGCGTGTGGGGTTGAGGGCGTTGGAGCGGGGAGAAGGCCAGGGGTCACTCCAGGATTCCAATAGATCTGTGTGTCCCTCTCCCCACCCGTCCCTG
NGAG-3	GAGGAGGAAGGGCCTGAGTC	CGAG	EMX1	MSP811	pUC19-U6-SpCas9sgRNA-NGAG-3(EMX1)	Kleinstiver et al. 2015	oRW1293	ACACTCTTTCCCTACACGACGCTCTTCCGATCTAATGCGCCACCGGTTGATGTG	AATGCGCCACCGGTTGATGTG	oRW1355	GACTGGAGTTCAGACGTGTGCTCTTCCGATCTGCCCCTAACCCTATGTAGCCTCA	GCCCCTAACCCTATGTAGCCTCA	GCCCCTAACCCTATGTAGCCTCAGTCTTCCCATCAGGCTCTCAGCTCAGCCTGAGTGTTGAGGCCCCAGTGGCTGCTCTGGGGGCCTCCTGAGTTTCTCATCTGTGCCCCTCCCTCCCTGGCCCAGGTGAAGGTGTGGTTCCAGAACCGGAGGACAAAGTACAAACGGCAGAAGCTGGAGGAGGAAGGGCCTGAGTCCGAGCAGAAGAAGAAGGGCTCCCATCACATCAACCGGTGGCGCATT
NGAA-4	GTAAGCATAGAGGTGCTATG	GGAA	UBE3A	RTW4419	pUC19-U6-SpCas9sgRNA-NGAA-4(UBE3A)	Nishimasu et al. 2018	oRW1286	ACACTCTTTCCCTACACGACGCTCTTCCGATCTGGCCTCTCTCCAAGTTTCTGTCAATAG	GGCCTCTCTCCAAGTTTCTGTCAATAG	oRW1348	GACTGGAGTTCAGACGTGTGCTCTTCCGATCTGGACAGTGAGATTAGGCAGAGTGAG	GGACAGTGAGATTAGGCAGAGTGAG	GGCCTCTCTCCAAGTTTCTGTCAATAGCCACTTTTCTTAACCTAAACCAATTTTCTGCGCAATGTCATCCATTCCCATAGCACCTCTATGCTTACAAACCCCTAACTCTGTATCTTTAAGTCCTTATGTCTGGCATGGTATGCCTGCAACTACATATTACCAACGGTACACATCCATTTGGATGTCTCATTAACATCTACATTCAACGTATCTAATATCAAACTCAATTATTTTCCCAAAGAACTCACTCTGCCTAATCTCACTGTCC
NGAA-3	GTAGACCAGGAGAATAAAGG	CGAA	UBE3A	RTW4418	pUC19-U6-SpCas9sgRNA-NGAA-3(UBE3A)	Nishimasu et al. 2018	oRW1285	ACACTCTTTCCCTACACGACGCTCTTCCGATCTGGAAAAATTAACTCCAGGTGCCTTTGG	GGAAAAATTAACTCCAGGTGCCTTTGG	oRW1408	GACTGGAGTTCAGACGTGTGCTCTTCCGATCTGGTATGTAGTTGTTTGCATTTGGGGC	GGTATGTAGTTGTTTGCATTTGGGGC	GGAAAAATTAACTCCAGGTGCCTTTGGGTATATATTTTATTTATCCTTTCTCCTTTATTCTCCTGGTCTACTCATCCTTTAACTCAACTTTGGGAGGAAAAAGTGATACAGATTAAGGACAAAAGAAAAAAAGACCCCCTGCCCCAACCAACTGGCCCCAAATGCAAACAACTACATACC
NGAT-2	GCTGTAACAGGAGGGCCAGG	NGA	GRIN2B	RTW4422	pUC19-U6-SpCas9sgRNA-NGAT-2(GRIN2B)	Nishimasu et al. 2018	oRW1296	ACACTCTTTCCCTACACGACGCTCTTCCGATCTGGAAAAGAGGTTGTGAGTGGTCCAG	GGAAAAGAGGTTGTGAGTGGTCCAG	oRW1358	GACTGGAGTTCAGACGTGTGCTCTTCCGATCTAGAATGCAGGGCTTGTGTACTTATAGC	AGAATGCAGGGCTTGTGTACTTATAGC	GGAAAAGAGGTTGTGAGTGGTCCAGGTAGCCATGCGAGTATGCATACACAAATCTCCTGGCCCTCCTGTTACAGCCCACCCTTGTACTGTTCTTGGGCTGAAGGAAAGCAAGGCCAGACAAAGTGAGCAGAAAAACGTGCTCAGCAGAGGTGAGCAACAGAACATGGGCTGGATAAACTGGATGTGGGGGGCTATAAGTACACAAGCCCTGCATTCT
NGAT-1	GCAGAGGGGAGAAGAAAGAG	AGAT	RUNX1	MSP829	pUC19-U6-SpCas9sgRNA-NGAT-1(RUNX1)	Kleinstiver et al. 2015	oRW916	ACACTCTTTCCCTACACGACGCTCTTCCGATCTCGGAGCGAAAACCAAGACAGGTC	CGGAGCGAAAACCAAGACAGGTC	oRW917	GACTGGAGTTCAGACGTGTGCTCTTCCGATCTCATCACCAACCCACAGCCAAGG	CATCACCAACCCACAGCCAAGG	CGGAGCGAAAACCAAGACAGGTCACTGTTTCAGCCTCACCCCTCTAGCCCTACATCTCTCTTTCTTCTCCCCTCTGCTGGATACCTCTGGGACTCCCCAAGCCCTATTAAAAAATGCACCTTTGTAAAAACAAATATTCAAATTGTTAAAGATTAAAAAAAAAAAAAAAGCCAGCGCCGCCTTGGCTGTGGGTTGGTGATG
NGAC-3	GCAGCCAGCGACGTGCCCCA	AGAC	EMX1	RTW4420	pUC19-U6-SpCas9sgRNA-NGAC-3(EMX1)	Nishimasu et al. 2018	oRW1288	ACACTCTTTCCCTACACGACGCTCTTCCGATCTGTACCTGCGTGTGTTGCCGTC	GTACCTGCGTGTGTTGCCGTC	oRW1350	GACTGGAGTTCAGACGTGTGCTCTTCCGATCTCTGAGACTGCCGGCCAGCTG	CTGAGACTGCCGGCCAGCTG	GTACCTGCGTGTGTTGCCGTCGGCGGCGGGGCCGCAGCCAGCGACGTGCCCCAGGACGGGCTGCTTCTGCACGGCCCCTTCGCACGCAAGCCCAAGCGGATCCGCACGGCCTTCTCGCCCTCGCAGCTGCTGCGGCTGGAGCGCGCCTTCGAGAAGAACCACTACGTGGTGGGCGCCGAGCGGAAGCAGCTGGCCGGCAGTCTCAG
NGAC-6	GCGGAGACTCTGGTGCTGTG	TGAC	Heksite4	RTW2590	pUC19-U6-SpCas9sgRNA-NGAC-6(HEKsite4)	Hu et al. 2018	oRW1291	ACACTCTTTCCCTACACGACGCTCTTCCGATCTCACTGCGGCTGGAGGTGGG	CACTGCGGCTGGAGGTGGG	oRW1353	GACTGGAGTTCAGACGTGTGCTCTTCCGATCTCCCCGGGCCAGTGAAATCACC	CCCCGGGCCAGTGAAATCACC	CACTGCGGCTGGAGGTGGGGGTTAAAGCGGAGACTCTGGTGCTGTGTGACTACAGTGGGGGCCCTGCCCTCTCTGAGCCCCCGCCTCCAGGCCTGTGTGTGTGTCTCCGTTCGGGTTGAAAGGAGCCCGGGAAAAAGGCCCCAGAAGGAGTCTGGTTTTGGACGTCTGACCCCACCCCTCCCGCTTAGGGCTTCTGATCCCCCAGGGTGATTTCACTGGCCCGGGG
NGCG-6	GCAGACGGCAGTCACTAGGG	TGCG	VEGFA	RTW2666	pUC19-U6-SpCas9sgRNA-NGCG-6(VEGFA)	Hu et al. 2018	oRW1310	ACACTCTTTCCCTACACGACGCTCTTCCGATCTCATTCCCTCTTTAGCCAGAGCCGG	CATTCCCTCTTTAGCCAGAGCCGG	oRW1372	GACTGGAGTTCAGACGTGTGCTCTTCCGATCTCAGATCTATTGGAATCCTGGAGTGACC	CAGATCTATTGGAATCCTGGAGTGACC	CATTCCCTCTTTAGCCAGAGCCGGGGTGTGCAGACGGCAGTCACTAGGGGGCGCTCGGCCACCACAGGGAAGCTGGGTGAATGGAGCGAGCAGCGTCTTCGAGAGTGAGGACGTGTGTGTCTGTGTGGGTGAGTGAGTGTGTGCGTGTGGGGTTGAGGGCGTTGGAGCGGGGAGAAGGCCAGGGGTCACTCCAGGATTCCAATAGATCTG
NGCG-1	GCTGGGAGGCTGCGGTGGCG	GGCG	EMX1	MSP1052	pUC19-U6-SpCas9sgRNA-NGCG-1(EMX1)	Kleinstiver et al. 2015	oRW922	ACACTCTTTCCCTACACGACGCTCTTCCGATCTCCTGGGACCACTTGGCCTTCTC	CCTGGGACCACTTGGCCTTCTC	oRW923	GACTGGAGTTCAGACGTGTGCTCTTCCGATCTAGCTGGATGCCCGTGTCATTAAGAG	AGCTGGATGCCCGTGTCATTAAGAG	CCTGGGACCACTTGGCCTTCTCCTCGGAGAGCCTGCCTGCCTGGGCGGGCCCGCCCGCCACCGCAGCCTCCCAGCTGCTCTCCGTGTCTCCAATCTCCCTTTTGTTTTGATGCATTTCTGTTTTAATTTATTTTCCAGGCACCACTGTAGTTTAGTGATCCCCAGTGTCCCCCTTCCCTATGGGAATAATAAAAGTCTCTCTCTTAATGACACGGGCATCCAGCT
NGTG-2	GAGCGAGCAGCGTCTTCGAG	AGTG	VEGFA	RTW2580	pUC19-U6-SpCas9sgRNA-NGTG-2(VEGFA)	Hu et al. 2018	oRW950	ACACTCTTTCCCTACACGACGCTCTTCCGATCTCGCTCGGCCACCACAGGGA	CGCTCGGCCACCACAGGGA	oRW952	GACTGGAGTTCAGACGTGTGCTCTTCCGATCTGAGGGACACACAGATCTATTGGAATCC	GAGGGACACACAGATCTATTGGAATCC	CGCTCGGCCACCACAGGGAAGCTGGGTGAATGGAGCGAGCAGCGTCTTCGAGAGTGAGGACGTGTGTGTCTGTGTGGGTGAGTGAGTGTGTGCGTGTGGGGTTGAGGGCGTTGGAGCGGGGAGAAGGCCAGGGGTCACTCCAGGATTCCAATAGATCTGTGTGTCCCTC
NGTG-5	GTACCTATCTGAGCATACCG	TGTG	DYRK1A	RTW4452	pUC19-U6-SpCas9sgRNA-NGTG-5(DYRK1A)	Nishimasu et al. 2018	oRW1341	ACACTCTTTCCCTACACGACGCTCTTCCGATCTCCAACCCCTGCCTGTGGAATAC	CCAACCCCTGCCTGTGGAATAC	oRW1403	GACTGGAGTTCAGACGTGTGCTCTTCCGATCTGCAATGTGAAGGTCTACGAACAATCC	GCAATGTGAAGGTCTACGAACAATCC	CCAACCCCTGCCTGTGGAATACAGACACCAAGAGACTAAGCTCAGTACCTATCTGAGCATACCGTGTGTTTAACAGCCTGTGGAAACTGTCCTGTCCCTGAAGATACGCTGTAGATTAATTTTATGCAGTGATTTTAAGACAACTAAAAAAAATGGTTTGTAAGTTTAACTTCAAAAAACCATGTAAGCTCGGTTCCTGGATTGTTCGTAGACCTTCACATTGC
NGGG-1	GGTGAGTGAGTGTGTGCGTG	TGGG	VEGFA	VC228	pUC19-U6-SpCas9sgRNA-NGGG-1(VEGFA)	Kleinstiver et al. 2016	oRW930	ACACTCTTTCCCTACACGACGCTCTTCCGATCTGAATGGAGCGAGCAGCGTCTTC	GAATGGAGCGAGCAGCGTCTTC	oRW931	GACTGGAGTTCAGACGTGTGCTCTTCCGATCTAGAGCCGTTCCCTCTTTGCTAGG	AGAGCCGTTCCCTCTTTGCTAGG	GAATGGAGCGAGCAGCGTCTTCGAGAGTGAGGACGTGTGTGTCTGTGTGGGTGAGTGAGTGTGTGCGTGTGGGGTTGAGGGTGTTGGAGCGGGGAGAAGGCCAGGGGTCACTCCAGGATTCCAATAGATCTGTGTGTCCCTCTCCCCACCCGTCCCTGTCCGGCTCTCCGCCTTCCCCTGCCCCCTTCAATATTCCTAGCAAAGAGGGAACGGCTCT
NGGG-5	GCTGACTCAGAGACCCTGAG	TGGG	AAVS1	RTW4441	pUC19-U6-SpCas9sgRNA-NGGG-5(AAVS1)	Gehrke et al. 2018	oRW1325	ACACTCTTTCCCTACACGACGCTCTTCCGATCTGGCCCAGACTAGCCCAGTTGT	GGCCCAGACTAGCCCAGTTGT	oRW1387	GACTGGAGTTCAGACGTGTGCTCTTCCGATCTCCACCTGCCTTGGCCTCTCA	CCACCTGCCTTGGCCTCTCA	GGCCCAGACTAGCCCAGTTGTTTCCCAACTGTACTCCATGCAGTCGTGTGTCCCACTCAGGGTCTCTGAGTCAGCGCTAAGCACTGGGAAAACGGAGATCACAGGCCTTTCCCCATTTCAACCAGAAATTCACCGTATTTTTATTATTTTTAATATAAAACCATGGCCGGGTGCAGTGGCTCATGCCTGCAATCCCAGCAACTTTGAGAGGCCAAGGCAGGTGG
NGGT-3	GCAGGAAGAACAGTTCAAGA	CGGT	GRIN2B	RTW4443	pUC19-U6-SpCas9sgRNA-NGGT-3(GRIN2B)	Nishimasu et al. 2018	oRW1327	ACACTCTTTCCCTACACGACGCTCTTCCGATCTCCAATCATGACCAATTGCCATGCCC	CCAATCATGACCAATTGCCATGCCC	oRW1389	GACTGGAGTTCAGACGTGTGCTCTTCCGATCTCACAGCTTCATCCCTGAGCCC	CACAGCTTCATCCCTGAGCCC	CCAATCATGACCAATTGCCATGCCCAAGGCCAGGCTTCAACCTGCTACCGTCTTGAACTGTTCTTCCTGCAGTTTCTGAACTTCCAACCCCAGTCTTTGAAGCTCCCCTCTCATCTCCACCATCAATGTGCCCTCTGTTCCACACTCACCTATTTAGCATATTGGACTGGTAGATTCTCTTCTCGTGGGTGTTGTAACAACTGCTTTTGGGCTCAGGGATGAAGCTGTG
NGCC-1	GACTCAAATATGCTGTCTGA	AGCC	RUNX1	MMW2260	pUC19-U6-SpCas9sgRNA-NGCC-1(RUNX1)	Walton et al. 2020	oRW920	ACACTCTTTCCCTACACGACGCTCTTCCGATCTCAAACAAGACAGGGAACTGGCAGG	CAAACAAGACAGGGAACTGGCAGG	oRW921	GACTGGAGTTCAGACGTGTGCTCTTCCGATCTCCCCGCCTTCAGAAGAGGGTG	CCCCGCCTTCAGAAGAGGGTG	CAAACAAGACAGGGAACTGGCAGGCACCGAGGCATCTCTGCACCGAGGTGAAACAAGCTGCCATTTCATTACAGGCAAAGCTGAGCAAAAGTAGATATTACAAGACCAGCATGTACTCACCTCTCATGAAGCACTGTGGGTACGAAGGAAATGACTCAAATATGCTGTCTGAAGCCATCGCTTCCTCCTGAAAATGCACCCTCTTCTGAAGGCGGGG
NGTA-1	GTTCCAGAACCGGAGGACAA	AGTA	EMX1	MMW1157	pUC19-U6-SpCas9sgRNA-NGTA-1(EMX1)	Walton et al. 2020	oRW934	ACACTCTTTCCCTACACGACGCTCTTCCGATCTGGGGCCTCCTGAGTTTCTCATCTG	GGGGCCTCCTGAGTTTCTCATCTG	oRW935	GACTGGAGTTCAGACGTGTGCTCTTCCGATCTGGTTGCCCACCCTAGTCATTGGAG	GGTTGCCCACCCTAGTCATTGGAG	GGGGCCTCCTGAGTTTCTCATCTGTGCCCCTCCCTCCCTGGCCCAGGTGAAGGTGTGGTTCCAGAACCGGAGGACAAAGTACAAACGGCAGAAGCTGGAGGAGGAAGGGCCTGAGTCCGAGCAGAAGAAGAAGGGCTCCCATCACATCAACCGGTGGCGCATTGCCACGAAGCAGGCCAATGGGGAGGACATCGATGTCACCTCCAATGACTAGGGTGGGCAACC
Control condition	N/A	N/A	"Control"	SL695	pUC19-SpCas9sgRNA-empty_guide	Addgene ID 133961	N/A	N/A	N/A	N/A	N/A	N/A	N/A
Expression of pegRNAs for prime editors
site ID	spacer sequence	PAM	gene	sgRNA miniprep ID	plasmid description	sgRNA origin	P5 primer	P5 primer full sequence	P5 primer annealing sequence	P7 primer	P7 primer full sequence	P7 primer annealing sequence	amplicon sequence
ACTA2(R179H)-site1-PBS11-RT11-NGG PAM	GCCCCATGCCATCATGCGTC	TGG	ACTA2	HES892	pUC19-U6-ACTA2site1-SpCas9pegRNA-PBS_11-RT_11 (G>A for R179H)	present study	oHES007	ACACTCTTTCCCTACACGACGCTCTTCCGATCTGTGCTGGACTCTGGAGATGGTGT	GTGCTGGACTCTGGAGATGGTGT	oHES008	GACTGGAGTTCAGACGTGTGCTCTTCCGATCTGGATGGTCCTGGAAGTTACTGAGCA	GGATGGTCCTGGAAGTTACTGAGCA	GTGCTGGACTCTGGAGATGGTGTCACCCACAATGTCCCCATCTATGAGGGCTATGCCTTGCCCCATGCCATCATGCATCTGGATCTGGCTGGCCGAGATCTCACTGACTACCTCATGAAGATCCTGACTGAGCGTGGCTATTCCTTCGTTACTACTGGTGAGGCCTGTGGGAGATAAGGGGGAGAGGGGAGCAGTGTGTTGCTCAGTAACTTCCAGGACCATCC
ACTA2(R179H)-site1-PBS11-RT13-NGG PAM	GCCCCATGCCATCATGCGTC		ACTA2	HES893	pUC19-U6-ACTA2site1-SpCas9pegRNA-PBS_11-RT_13 (G>A for R179H)	present study	oHES007	ACACTCTTTCCCTACACGACGCTCTTCCGATCTGTGCTGGACTCTGGAGATGGTGT	GTGCTGGACTCTGGAGATGGTGT	oHES008	GACTGGAGTTCAGACGTGTGCTCTTCCGATCTGGATGGTCCTGGAAGTTACTGAGCA	GGATGGTCCTGGAAGTTACTGAGCA	GTGCTGGACTCTGGAGATGGTGTCACCCACAATGTCCCCATCTATGAGGGCTATGCCTTGCCCCATGCCATCATGCATCTGGATCTGGCTGGCCGAGATCTCACTGACTACCTCATGAAGATCCTGACTGAGCGTGGCTATTCCTTCGTTACTACTGGTGAGGCCTGTGGGAGATAAGGGGGAGAGGGGAGCAGTGTGTTGCTCAGTAACTTCCAGGACCATCC
ACTA2(R179H)-site1-PBS11-RT17-NGG PAM	GCCCCATGCCATCATGCGTC		ACTA2	HES894	pUC19-U6-ACTA2site1-SpCas9pegRNA-PBS_11-RT_17 (G>A for R179H)	present study	oHES007	ACACTCTTTCCCTACACGACGCTCTTCCGATCTGTGCTGGACTCTGGAGATGGTGT	GTGCTGGACTCTGGAGATGGTGT	oHES008	GACTGGAGTTCAGACGTGTGCTCTTCCGATCTGGATGGTCCTGGAAGTTACTGAGCA	GGATGGTCCTGGAAGTTACTGAGCA	GTGCTGGACTCTGGAGATGGTGTCACCCACAATGTCCCCATCTATGAGGGCTATGCCTTGCCCCATGCCATCATGCATCTGGATCTGGCTGGCCGAGATCTCACTGACTACCTCATGAAGATCCTGACTGAGCGTGGCTATTCCTTCGTTACTACTGGTGAGGCCTGTGGGAGATAAGGGGGAGAGGGGAGCAGTGTGTTGCTCAGTAACTTCCAGGACCATCC
ACTA2(R179H)-site1-PBS13-RT11-NGG PAM	GCCCCATGCCATCATGCGTC		ACTA2	HES915	pUC19-U6-ACTA2site1-SpCas9pegRNA-PBS_13-RT_11 (G>A for R179H)	present study	oHES007	ACACTCTTTCCCTACACGACGCTCTTCCGATCTGTGCTGGACTCTGGAGATGGTGT	GTGCTGGACTCTGGAGATGGTGT	oHES008	GACTGGAGTTCAGACGTGTGCTCTTCCGATCTGGATGGTCCTGGAAGTTACTGAGCA	GGATGGTCCTGGAAGTTACTGAGCA	GTGCTGGACTCTGGAGATGGTGTCACCCACAATGTCCCCATCTATGAGGGCTATGCCTTGCCCCATGCCATCATGCATCTGGATCTGGCTGGCCGAGATCTCACTGACTACCTCATGAAGATCCTGACTGAGCGTGGCTATTCCTTCGTTACTACTGGTGAGGCCTGTGGGAGATAAGGGGGAGAGGGGAGCAGTGTGTTGCTCAGTAACTTCCAGGACCATCC
ACTA2(R179H)-site1-PBS13-RT13-NGG PAM	GCCCCATGCCATCATGCGTC		ACTA2	HES896	pUC19-U6-ACTA2site1-SpCas9pegRNA-PBS_13-RT_13 (G>A for R179H)	present study	oHES007	ACACTCTTTCCCTACACGACGCTCTTCCGATCTGTGCTGGACTCTGGAGATGGTGT	GTGCTGGACTCTGGAGATGGTGT	oHES008	GACTGGAGTTCAGACGTGTGCTCTTCCGATCTGGATGGTCCTGGAAGTTACTGAGCA	GGATGGTCCTGGAAGTTACTGAGCA	GTGCTGGACTCTGGAGATGGTGTCACCCACAATGTCCCCATCTATGAGGGCTATGCCTTGCCCCATGCCATCATGCATCTGGATCTGGCTGGCCGAGATCTCACTGACTACCTCATGAAGATCCTGACTGAGCGTGGCTATTCCTTCGTTACTACTGGTGAGGCCTGTGGGAGATAAGGGGGAGAGGGGAGCAGTGTGTTGCTCAGTAACTTCCAGGACCATCC
ACTA2(R179H)-site1-PBS13-RT17-NGG PAM	GCCCCATGCCATCATGCGTC		ACTA2	HES897	pUC19-U6-ACTA2site1-SpCas9pegRNA-PBS_13-RT_17 (G>A for R179H)	present study	oHES007	ACACTCTTTCCCTACACGACGCTCTTCCGATCTGTGCTGGACTCTGGAGATGGTGT	GTGCTGGACTCTGGAGATGGTGT	oHES008	GACTGGAGTTCAGACGTGTGCTCTTCCGATCTGGATGGTCCTGGAAGTTACTGAGCA	GGATGGTCCTGGAAGTTACTGAGCA	GTGCTGGACTCTGGAGATGGTGTCACCCACAATGTCCCCATCTATGAGGGCTATGCCTTGCCCCATGCCATCATGCATCTGGATCTGGCTGGCCGAGATCTCACTGACTACCTCATGAAGATCCTGACTGAGCGTGGCTATTCCTTCGTTACTACTGGTGAGGCCTGTGGGAGATAAGGGGGAGAGGGGAGCAGTGTGTTGCTCAGTAACTTCCAGGACCATCC
ACTA2(R179H)-site1-PBS15-RT11-NGG PAM	GCCCCATGCCATCATGCGTC		ACTA2	HES898	pUC19-U6-ACTA2site1-SpCas9pegRNA-PBS_15-RT_11 (G>A for R179H)	present study	oHES007	ACACTCTTTCCCTACACGACGCTCTTCCGATCTGTGCTGGACTCTGGAGATGGTGT	GTGCTGGACTCTGGAGATGGTGT	oHES008	GACTGGAGTTCAGACGTGTGCTCTTCCGATCTGGATGGTCCTGGAAGTTACTGAGCA	GGATGGTCCTGGAAGTTACTGAGCA	GTGCTGGACTCTGGAGATGGTGTCACCCACAATGTCCCCATCTATGAGGGCTATGCCTTGCCCCATGCCATCATGCATCTGGATCTGGCTGGCCGAGATCTCACTGACTACCTCATGAAGATCCTGACTGAGCGTGGCTATTCCTTCGTTACTACTGGTGAGGCCTGTGGGAGATAAGGGGGAGAGGGGAGCAGTGTGTTGCTCAGTAACTTCCAGGACCATCC
ACTA2(R179H)-site1-PBS15-RT13-NGG PAM	GCCCCATGCCATCATGCGTC		ACTA2	HES899	pUC19-U6-ACTA2site1-SpCas9pegRNA-PBS_15-RT_13 (G>A for R179H)	present study	oHES007	ACACTCTTTCCCTACACGACGCTCTTCCGATCTGTGCTGGACTCTGGAGATGGTGT	GTGCTGGACTCTGGAGATGGTGT	oHES008	GACTGGAGTTCAGACGTGTGCTCTTCCGATCTGGATGGTCCTGGAAGTTACTGAGCA	GGATGGTCCTGGAAGTTACTGAGCA	GTGCTGGACTCTGGAGATGGTGTCACCCACAATGTCCCCATCTATGAGGGCTATGCCTTGCCCCATGCCATCATGCATCTGGATCTGGCTGGCCGAGATCTCACTGACTACCTCATGAAGATCCTGACTGAGCGTGGCTATTCCTTCGTTACTACTGGTGAGGCCTGTGGGAGATAAGGGGGAGAGGGGAGCAGTGTGTTGCTCAGTAACTTCCAGGACCATCC
ACTA2(R179H)-site1-PBS15-RT17-NGG PAM	GCCCCATGCCATCATGCGTC		ACTA2	HES916	pUC19-U6-ACTA2site1-SpCas9pegRNA-PBS_15-RT_17 (G>A for R179H)	present study	oHES007	ACACTCTTTCCCTACACGACGCTCTTCCGATCTGTGCTGGACTCTGGAGATGGTGT	GTGCTGGACTCTGGAGATGGTGT	oHES008	GACTGGAGTTCAGACGTGTGCTCTTCCGATCTGGATGGTCCTGGAAGTTACTGAGCA	GGATGGTCCTGGAAGTTACTGAGCA	GTGCTGGACTCTGGAGATGGTGTCACCCACAATGTCCCCATCTATGAGGGCTATGCCTTGCCCCATGCCATCATGCATCTGGATCTGGCTGGCCGAGATCTCACTGACTACCTCATGAAGATCCTGACTGAGCGTGGCTATTCCTTCGTTACTACTGGTGAGGCCTGTGGGAGATAAGGGGGAGAGGGGAGCAGTGTGTTGCTCAGTAACTTCCAGGACCATCC
ACTA2(R179H)-site2-PBS11-RT10-NGT PAM	CCTTGCCCCATGCCATCATG		ACTA2	HES901	pUC19-U6-ACTA2site2-SpCas9pegRNA-PBS_11-RT_10 (G>A for R179H)	present study	oHES007	ACACTCTTTCCCTACACGACGCTCTTCCGATCTGTGCTGGACTCTGGAGATGGTGT	GTGCTGGACTCTGGAGATGGTGT	oHES008	GACTGGAGTTCAGACGTGTGCTCTTCCGATCTGGATGGTCCTGGAAGTTACTGAGCA	GGATGGTCCTGGAAGTTACTGAGCA	GTGCTGGACTCTGGAGATGGTGTCACCCACAATGTCCCCATCTATGAGGGCTATGCCTTGCCCCATGCCATCATGCATCTGGATCTGGCTGGCCGAGATCTCACTGACTACCTCATGAAGATCCTGACTGAGCGTGGCTATTCCTTCGTTACTACTGGTGAGGCCTGTGGGAGATAAGGGGGAGAGGGGAGCAGTGTGTTGCTCAGTAACTTCCAGGACCATCC
ACTA2(R179H)-site2-PBS11-RT13-NGT PAM	CCTTGCCCCATGCCATCATG		ACTA2	HES902	pUC19-U6-ACTA2site2-SpCas9pegRNA-PBS_11-RT_13 (G>A for R179H)	present study	oHES007	ACACTCTTTCCCTACACGACGCTCTTCCGATCTGTGCTGGACTCTGGAGATGGTGT	GTGCTGGACTCTGGAGATGGTGT	oHES008	GACTGGAGTTCAGACGTGTGCTCTTCCGATCTGGATGGTCCTGGAAGTTACTGAGCA	GGATGGTCCTGGAAGTTACTGAGCA	GTGCTGGACTCTGGAGATGGTGTCACCCACAATGTCCCCATCTATGAGGGCTATGCCTTGCCCCATGCCATCATGCATCTGGATCTGGCTGGCCGAGATCTCACTGACTACCTCATGAAGATCCTGACTGAGCGTGGCTATTCCTTCGTTACTACTGGTGAGGCCTGTGGGAGATAAGGGGGAGAGGGGAGCAGTGTGTTGCTCAGTAACTTCCAGGACCATCC
ACTA2(R179H)-site2-PBS11-RT17-NGT PAM	CCTTGCCCCATGCCATCATG		ACTA2	HES918	pUC19-U6-ACTA2site2-SpCas9pegRNA-PBS_11-RT_17 (G>A for R179H)	present study	oHES007	ACACTCTTTCCCTACACGACGCTCTTCCGATCTGTGCTGGACTCTGGAGATGGTGT	GTGCTGGACTCTGGAGATGGTGT	oHES008	GACTGGAGTTCAGACGTGTGCTCTTCCGATCTGGATGGTCCTGGAAGTTACTGAGCA	GGATGGTCCTGGAAGTTACTGAGCA	GTGCTGGACTCTGGAGATGGTGTCACCCACAATGTCCCCATCTATGAGGGCTATGCCTTGCCCCATGCCATCATGCATCTGGATCTGGCTGGCCGAGATCTCACTGACTACCTCATGAAGATCCTGACTGAGCGTGGCTATTCCTTCGTTACTACTGGTGAGGCCTGTGGGAGATAAGGGGGAGAGGGGAGCAGTGTGTTGCTCAGTAACTTCCAGGACCATCC
ACTA2(R179H)-site2-PBS13-RT10-NGT PAM	CCTTGCCCCATGCCATCATG		ACTA2	HES904	pUC19-U6-ACTA2site2-SpCas9pegRNA-PBS_13-RT_10 (G>A for R179H)	present study	oHES007	ACACTCTTTCCCTACACGACGCTCTTCCGATCTGTGCTGGACTCTGGAGATGGTGT	GTGCTGGACTCTGGAGATGGTGT	oHES008	GACTGGAGTTCAGACGTGTGCTCTTCCGATCTGGATGGTCCTGGAAGTTACTGAGCA	GGATGGTCCTGGAAGTTACTGAGCA	GTGCTGGACTCTGGAGATGGTGTCACCCACAATGTCCCCATCTATGAGGGCTATGCCTTGCCCCATGCCATCATGCATCTGGATCTGGCTGGCCGAGATCTCACTGACTACCTCATGAAGATCCTGACTGAGCGTGGCTATTCCTTCGTTACTACTGGTGAGGCCTGTGGGAGATAAGGGGGAGAGGGGAGCAGTGTGTTGCTCAGTAACTTCCAGGACCATCC
ACTA2(R179H)-site2-PBS13-RT13-NGT PAM	CCTTGCCCCATGCCATCATG		ACTA2	HES905	pUC19-U6-ACTA2site2-SpCas9pegRNA-PBS_13-RT_13 (G>A for R179H)	present study	oHES007	ACACTCTTTCCCTACACGACGCTCTTCCGATCTGTGCTGGACTCTGGAGATGGTGT	GTGCTGGACTCTGGAGATGGTGT	oHES008	GACTGGAGTTCAGACGTGTGCTCTTCCGATCTGGATGGTCCTGGAAGTTACTGAGCA	GGATGGTCCTGGAAGTTACTGAGCA	GTGCTGGACTCTGGAGATGGTGTCACCCACAATGTCCCCATCTATGAGGGCTATGCCTTGCCCCATGCCATCATGCATCTGGATCTGGCTGGCCGAGATCTCACTGACTACCTCATGAAGATCCTGACTGAGCGTGGCTATTCCTTCGTTACTACTGGTGAGGCCTGTGGGAGATAAGGGGGAGAGGGGAGCAGTGTGTTGCTCAGTAACTTCCAGGACCATCC
ACTA2(R179H)-site2-PBS13-RT17-NGT PAM	CCTTGCCCCATGCCATCATG		ACTA2	HES921	pUC19-U6-ACTA2site2-SpCas9pegRNA-PBS_13-RT_17 (G>A for R179H)	present study	oHES007	ACACTCTTTCCCTACACGACGCTCTTCCGATCTGTGCTGGACTCTGGAGATGGTGT	GTGCTGGACTCTGGAGATGGTGT	oHES008	GACTGGAGTTCAGACGTGTGCTCTTCCGATCTGGATGGTCCTGGAAGTTACTGAGCA	GGATGGTCCTGGAAGTTACTGAGCA	GTGCTGGACTCTGGAGATGGTGTCACCCACAATGTCCCCATCTATGAGGGCTATGCCTTGCCCCATGCCATCATGCATCTGGATCTGGCTGGCCGAGATCTCACTGACTACCTCATGAAGATCCTGACTGAGCGTGGCTATTCCTTCGTTACTACTGGTGAGGCCTGTGGGAGATAAGGGGGAGAGGGGAGCAGTGTGTTGCTCAGTAACTTCCAGGACCATCC
ACTA2(R179H)-site2-PBS15-RT10-NGT PAM	CCTTGCCCCATGCCATCATG		ACTA2	HES923	pUC19-U6-ACTA2site2-SpCas9pegRNA-PBS_15-RT_10 (G>A for R179H)	present study	oHES007	ACACTCTTTCCCTACACGACGCTCTTCCGATCTGTGCTGGACTCTGGAGATGGTGT	GTGCTGGACTCTGGAGATGGTGT	oHES008	GACTGGAGTTCAGACGTGTGCTCTTCCGATCTGGATGGTCCTGGAAGTTACTGAGCA	GGATGGTCCTGGAAGTTACTGAGCA	GTGCTGGACTCTGGAGATGGTGTCACCCACAATGTCCCCATCTATGAGGGCTATGCCTTGCCCCATGCCATCATGCATCTGGATCTGGCTGGCCGAGATCTCACTGACTACCTCATGAAGATCCTGACTGAGCGTGGCTATTCCTTCGTTACTACTGGTGAGGCCTGTGGGAGATAAGGGGGAGAGGGGAGCAGTGTGTTGCTCAGTAACTTCCAGGACCATCC
ACTA2(R179H)-site2-PBS15-RT13-NGT PAM	CCTTGCCCCATGCCATCATG		ACTA2	HES908	pUC19-U6-ACTA2site2-SpCas9pegRNA-PBS_15-RT_13 (G>A for R179H)	present study	oHES007	ACACTCTTTCCCTACACGACGCTCTTCCGATCTGTGCTGGACTCTGGAGATGGTGT	GTGCTGGACTCTGGAGATGGTGT	oHES008	GACTGGAGTTCAGACGTGTGCTCTTCCGATCTGGATGGTCCTGGAAGTTACTGAGCA	GGATGGTCCTGGAAGTTACTGAGCA	GTGCTGGACTCTGGAGATGGTGTCACCCACAATGTCCCCATCTATGAGGGCTATGCCTTGCCCCATGCCATCATGCATCTGGATCTGGCTGGCCGAGATCTCACTGACTACCTCATGAAGATCCTGACTGAGCGTGGCTATTCCTTCGTTACTACTGGTGAGGCCTGTGGGAGATAAGGGGGAGAGGGGAGCAGTGTGTTGCTCAGTAACTTCCAGGACCATCC
ACTA2(R179H)-site2-PBS15-RT17-NGT PAM	CCTTGCCCCATGCCATCATG		ACTA2	HES909	pUC19-U6-ACTA2site2-SpCas9pegRNA-PBS_15-RT_17 (G>A for R179H)	present study	oHES007	ACACTCTTTCCCTACACGACGCTCTTCCGATCTGTGCTGGACTCTGGAGATGGTGT	GTGCTGGACTCTGGAGATGGTGT	oHES008	GACTGGAGTTCAGACGTGTGCTCTTCCGATCTGGATGGTCCTGGAAGTTACTGAGCA	GGATGGTCCTGGAAGTTACTGAGCA	GTGCTGGACTCTGGAGATGGTGTCACCCACAATGTCCCCATCTATGAGGGCTATGCCTTGCCCCATGCCATCATGCATCTGGATCTGGCTGGCCGAGATCTCACTGACTACCTCATGAAGATCCTGACTGAGCGTGGCTATTCCTTCGTTACTACTGGTGAGGCCTGTGGGAGATAAGGGGGAGAGGGGAGCAGTGTGTTGCTCAGTAACTTCCAGGACCATCC
pUC19-U6-SpCas9gRNA-ACTA2-secondary-nick-site1	GCTCAGTCAGGATCTTCATG		ACTA2	HES883	pUC19-U6-SpCas9gRNA-ACTA2-secondary-nick-site1-NGG	present study	oHES007	ACACTCTTTCCCTACACGACGCTCTTCCGATCTGTGCTGGACTCTGGAGATGGTGT	GTGCTGGACTCTGGAGATGGTGT	oHES008	GACTGGAGTTCAGACGTGTGCTCTTCCGATCTGGATGGTCCTGGAAGTTACTGAGCA	GGATGGTCCTGGAAGTTACTGAGCA	GTGCTGGACTCTGGAGATGGTGTCACCCACAATGTCCCCATCTATGAGGGCTATGCCTTGCCCCATGCCATCATGCATCTGGATCTGGCTGGCCGAGATCTCACTGACTACCTCATGAAGATCCTGACTGAGCGTGGCTATTCCTTCGTTACTACTGGTGAGGCCTGTGGGAGATAAGGGGGAGAGGGGAGCAGTGTGTTGCTCAGTAACTTCCAGGACCATCC
pUC19-U6-SpCas9gRNA-ACTA2-secondary-nick-site2	AGGAATAGCCACGCTCAGTC		ACTA2	HES722	pUC19-U6-SpCas9gRNA-ACTA2-secondary-nick(PE3gRNA)-site2-NGG - to be used with ACTA2 sites 1 and 2 gRNAs	present study	oHES007	ACACTCTTTCCCTACACGACGCTCTTCCGATCTGTGCTGGACTCTGGAGATGGTGT	GTGCTGGACTCTGGAGATGGTGT	oHES008	GACTGGAGTTCAGACGTGTGCTCTTCCGATCTGGATGGTCCTGGAAGTTACTGAGCA	GGATGGTCCTGGAAGTTACTGAGCA	GTGCTGGACTCTGGAGATGGTGTCACCCACAATGTCCCCATCTATGAGGGCTATGCCTTGCCCCATGCCATCATGCATCTGGATCTGGCTGGCCGAGATCTCACTGACTACCTCATGAAGATCCTGACTGAGCGTGGCTATTCCTTCGTTACTACTGGTGAGGCCTGTGGGAGATAAGGGGGAGAGGGGAGCAGTGTGTTGCTCAGTAACTTCCAGGACCATCC
pUC19-U6-SpCas9gRNA-ACTA2-secondary-nick-site3	GGCCTCACCAGTAGTAACGA		ACTA2	HES724	pUC19-U6-SpCas9gRNA-ACTA2-secondary-nick(PE3gRNA)-site3-NGG - to be used with ACTA2 sites 1 and 2 gRNAs	present study	oHES007	ACACTCTTTCCCTACACGACGCTCTTCCGATCTGTGCTGGACTCTGGAGATGGTGT	GTGCTGGACTCTGGAGATGGTGT	oHES008	GACTGGAGTTCAGACGTGTGCTCTTCCGATCTGGATGGTCCTGGAAGTTACTGAGCA	GGATGGTCCTGGAAGTTACTGAGCA	GTGCTGGACTCTGGAGATGGTGTCACCCACAATGTCCCCATCTATGAGGGCTATGCCTTGCCCCATGCCATCATGCATCTGGATCTGGCTGGCCGAGATCTCACTGACTACCTCATGAAGATCCTGACTGAGCGTGGCTATTCCTTCGTTACTACTGGTGAGGCCTGTGGGAGATAAGGGGGAGAGGGGAGCAGTGTGTTGCTCAGTAACTTCCAGGACCATCC
