## Supplementary Table 3 for "*In vivo* Treatment of a Severe Vascular Disease via a Bespoke CRISPR-Cas9 Base Editor"

### Sheet: Sup Table 3 - Plasmid
Supplementary Table 3 - Plasmids
sgRNA entry vector
plasmid ID	Addgene ID	plasmid nickname	plasmid description	plasmid use
BPK1520	65777	SpCas9 gRNA entry vector	pU6-BsmBI_cassette-SpCas9_sgRNA	BsmBI entry cassette for cloning SpCas9 sgRNAs under a U6 promoter
pegRNA entry vector
plasmid ID	Addgene ID	plasmid nickname	plasmid description	plasmid use
LM1138	to be deposited	Prime editor pegRNA entry vector	pUC19-U6-[BsmBI]-tevopreQ1-term (epegRNA_entry_vector)	BsmBI entry cassette for cloning pegRNAs under a U6 promoter
Expression vectors for A-to-G base editors
plasmid ID	Addgene ID	plasmid nickname	plasmid description	plasmid use
RTW4564	112101	ABEmax-WT	pCMV-T7-ABEmax(7.10)-nSpCas9(D10A)-P2A-EGFP	CMV and T7 promoter expression plasmid for human codon optimized ABEmax(7.10) A-to-G base editor with nSpCas9(D10A) and P2A-EGFP
BKS953	to be deposited	ABE8.8m-WT	pCMV-T7-ABE8.8m-nSpCas9-P2A-EGFP	CMV and T7 promoter expression plasmid for human codon optimized ABE8.8m A-to-G base editor with nSpCas9(D10A) and P2A-EGFP
KAC1164	185915	ABE8.20m-WT	pCMV-T7-ABE8.20m-SpCas9-NG-P2A-EGFP	CMV and T7 promoter expression plasmid for human codon optimized ABE8.20 A-to-G base editor with nSpCas9(D10A) and P2A-EGFP
KAC978	185910	ABE8e-WT	pCMV-T7-ABE8e-nSpCas9(D10A)-P2A-EGFP	CMV and T7 promoter expression plasmid for human codon optimized ABE8e A-to-G base editor with nSpCas9(D10A) and P2A-EGFP
RTW4562	140002	ABEmax-SpG	pCMV-T7-ABEmax(7.10)-nSpG(D10A/D1135L/S1136W/G1218K/E1219Q/R1335Q/T1337R)-P2A-EGFP	CMV and T7 promoter expression plasmid for human codon optimized ABEmax(7.10) A-to-G base editor with nSpG(D10A) and P2A-EGFP
BKS965	to be deposited	ABE8.8m-SpG	pCMV-T7-ABE8.8m-SpG-P2A-EGFP	CMV and T7 promoter expression plasmid for human codon optimized ABE8.8m A-to-G base editor with nSpG(D10A) and P2A-EGFP
KAC1160	185916	ABE8.20m-SpG	pCMV-T7-ABE8.20m-nSpG(D10A/D1135L/S1136W/G1218K/E1219Q/R1335Q/T1337R)-P2A-EGFP	CMV and T7 promoter expression plasmid for human codon optimized ABE8.20 A-to-G base editor with nSpG(D10A) and P2A-EGFP
KAC984	185911	ABE8e-SpG	pCMV-T7-ABE8e-nSpG(D10A/D1135L/S1136W/G1218K/E1219Q/R1335Q/T1337R)-P2A-EGFP	CMV and T7 promoter expression plasmid for human codon optimized ABE8e A-to-G base editor with nSpG(D10A) and P2A-EGFP
RTW4945	119811	ABEmax-VRQR	pCMV-T7-ABE7.10(max)-SpCas9-VRQR-P2A-EGFP	CMV and T7 promoter expression plasmid for human codon optimized ABEmax(7.10) A-to-G base editor with nVRQR(D10A) and P2A-EGFP
BKS971	to be deposited	ABE8.8m-VRQR	pCMV-T7-ABE8.8m-nSpCas9-VRQR-P2A-EGFP	CMV and T7 promoter expression plasmid for human codon optimized ABE8.8m A-to-G base editor with nVRQR(D10A) and P2A-EGFP
KAC1166	185918	ABE8.20m-VRQR	pCMV-T7-ABE8.20m-SpCas9-VRQR-P2A-EGFP	CMV and T7 promoter expression plasmid for human codon optimized ABE8.20 A-to-G base editor with nVRQR(D10A) and P2A-EGFP
KAC1309	185913	ABE8e-VRQR	pCMV-T7-ABE8e-SpCas9-VRQR-P2A-EGFP	CMV and T7 promoter expression plasmid for human codon optimized ABE8e A-to-G base editor with nVRQR(D10A) and P2A-EGFP
LLH575	to be deposited	ABEmax-eVRQR	pCMV-T7-ABEmax-VRQR-S55R-P2A-EGFP	CMV and T7 promoter expression plasmid for human codon optimized ABEmax(7.10) A-to-G base editor with neVRQR(D10A) and P2A-EGFP
BKS974	to be deposited	ABE8.8m-eVRQR	pCMV-T7-ABE8.8m-VRQR(S55R)-P2A-EGFP	CMV and T7 promoter expression plasmid for human codon optimized ABE8.8m A-to-G base editor with neVRQR(D10A) and P2A-EGFP
LLH569	to be deposited	ABE8.20m-eVRQR	pCMV-T7-ABE8.20m-VRQR-S55R-P2A-EGFP	CMV and T7 promoter expression plasmid for human codon optimized ABE8.20 A-to-G base editor with neVRQR(D10A) and P2A-EGFP
HES1425	to be deposited	ABE8e-eVRQR	pCMV-T7-ABE8e-SpCas9-VRQR(S55R)-P2A-EGFP	CMV and T7 promoter expression plasmid for human codon optimized ABE8e A-to-G base editor with neVRQR(D10A) and P2A-EGFP
LLH551	to be deposited	ABE8e-eVRQR and an N-terminal His8-tag	pRhaB-8xHis-BPNLS-TadA8e-nSpCas9(D10A)-VRQR(S55R)-BPNLS (pABE8e-SpCas9-VRQR(S55R)	pRhaB promoter expression plasmid for human codon optimized ABE8e A-to-G base editor with neVRQR(D10A) and P2A-EGFP and an N-terminal His8-tag
AAV plasmids (N- and C-terminal constructs)
plasmid ID	Addgene ID	plasmid nickname	plasmid description	plasmid use
CA21	to be deposited	N-term AAV-ABE8e-eVRQR	pAAV-[ITR]-pCBh-BPNLS(SV40)-TadA8e-gs-nSpCas9(D10A;S55R)-[N-term]-NpuN-BPNLS(SV40)-WPRE-bGH_PA-[ITR]	Cbh promoter expression plasmid for N-terminal intein-split AAV construct with N-term of ABE8e-neVRQR
LLH301	to be deposited	C-term AAV-eVRQR-ACTA2-gRNA-A4 (human)	pAAV-pCbh-BPNLS-NpuC-SpCas9-VRQR-BPNLS-ACTA2_human_NGA_gRNA-pU6	Cbh promoter expression plasmid for C-terminal intein-split AAV construct with C-term of neVRQR and human gRNA-A4
LLH310	to be deposited	C-term AAV-eVRQR-ACTA2-gRNA-A4 (mouse)	pAAV-pCbh-BPNLS-NpuC-SpCas9-VRQR-BPNLS-ACTA2_mouse_NGA_gRNA-pU6	Cbh promoter expression plasmid for C-terminal intein-split AAV construct with C-term of neVRQR and mouse gRNA-A4
Expression vector for nucleases
plasmid ID	Addgene ID	plasmid nickname	plasmid description	plasmid use
RTW3027	139987	SpCas9-WT	pCMV-T7-SpCas9-BPNLS(SV40)-3xFLAG-P2A-EGFP	CMV and T7 promoter expression plasmid for human codon optimized SpCas9-BPNLS(SV40)-3xFLAG-P2A-EGFP
KAC1028	to be deposited	eVRQR (S55R)	pCMV-T7-SpCas9-eVRQR(S55R)-BPNLS(SV40)-3xFLAG-P2A-EGFP	CMV and T7 promoter expression plasmid for human codon optimized SpCas9-eVRQR(S55R)-BPNLS(SV40)-3xFLAG-P2A-EGFP
LRF199	to be deposited	VQR	pCMV-T7-SpCas9-VQR-BPNLS(SV40)-3xFLAG-P2A-EGFP	CMV and T7 promoter expression plasmid for human codon optimized SpCas9-VQR-BPNLS(SV40)-3xFLAG-P2A-EGFP
RTW3161	139992	VRQR	pCMV-T7-SpCas9-VRQR-BPNLS(SV40)-3xFLAG-P2A-EGFP	CMV and T7 promoter expression plasmid for human codon optimized SpCas9-VRQR-BPNLS(SV40)-3xFLAG-P2A-EGFP
KAC1030	to be deposited	VRQR+A61R	pCMV-T7-SpCas9-VRQR(A61R)-BPNLS(SV40)-3xFLAG-P2A-EGFP	CMV and T7 promoter expression plasmid for human codon optimized SpCas9-VRQR(A61R)-BPNLS(SV40)-3xFLAG-P2A-EGFP
LRF95	to be deposited	VRQR+R221K	pCMV-T7-SpCas9-VRQR(R221K)-BPNLS(SV40)-3xFLAG-P2A-EGFP	CMV and T7 promoter expression plasmid for human codon optimized SpCas9-VRQR(R221K)-BPNLS(SV40)-3xFLAG-P2A-EGFP
LRF96	to be deposited	VRQR+L244Q	pCMV-T7-SpCas9-VRQR(L244Q)-BPNLS(SV40)-3xFLAG-P2A-EGFP	CMV and T7 promoter expression plasmid for human codon optimized SpCas9-VRQR(L244Q)-BPNLS(SV40)-3xFLAG-P2A-EGFP
LRF64	to be deposited	VRQR+D269A	pCMV-T7-SpCas9-VRQR(D269A)-BPNLS(SV40)-3xFLAG-P2A-EGFP	CMV and T7 promoter expression plasmid for human codon optimized SpCas9-VRQR(D269A)-BPNLS(SV40)-3xFLAG-P2A-EGFP
KAC1026	to be deposited	VRQR+G366R	pCMV-T7-SpCas9-VRQR(G366R)-BPNLS(SV40)-3xFLAG-P2A-EGFP	CMV and T7 promoter expression plasmid for human codon optimized SpCas9-VRQR(G366R)-BPNLS(SV40)-3xFLAG-P2A-EGFP
KAC956	to be deposited	VRQR+N394K	pCMV-T7-SpCas9-VRQR(N394K)-BPNLS(SV40)-3xFLAG-P2A-EGFP	CMV and T7 promoter expression plasmid for human codon optimized SpCas9-VRQR(N394K)-BPNLS(SV40)-3xFLAG-P2A-EGFP
LRF54	to be deposited	VRQR+G1104K	pCMV-T7-SpCas9-VRQR(G1140K)-BPNLS(SV40)-3xFLAG-P2A-EGFP	CMV and T7 promoter expression plasmid for human codon optimized SpCas9-VRQR(G1140K)-BPNLS(SV40)-3xFLAG-P2A-EGFP
LRF269	to be deposited	VRQR+L1111H	pCMV-T7-SpCas9-VRQR(L1111H)-BPNLS(SV40)-3xFLAG-P2A-EGFP	CMV and T7 promoter expression plasmid for human codon optimized SpCas9-VRQR(L1111H)-BPNLS(SV40)-3xFLAG-P2A-EGFP
LRF167	to be deposited	VRQR+L1111R	pCMV-T7-SpCas9-VRQR(L1111R)-BPNLS(SV40)-3xFLAG-P2A-EGFP	CMV and T7 promoter expression plasmid for human codon optimized SpCas9-VRQR(L1111R)-BPNLS(SV40)-3xFLAG-P2A-EGFP
LRF243	to be deposited	VRQR+T1138K	pCMV-T7-SpCas9-VRQR(T1138K)-BPNLS(SV40)-3xFLAG-P2A-EGFP	CMV and T7 promoter expression plasmid for human codon optimized SpCas9-VRQR(T1138K)-BPNLS(SV40)-3xFLAG-P2A-EGFP
LRF49	to be deposited	VRQR+L1245V	pCMV-T7-SpCas9-VRQR(L1245V)-BPNLS(SV40)-3xFLAG-P2A-EGFP	CMV and T7 promoter expression plasmid for human codon optimized SpCas9-VRQR(L1245V)-BPNLS(SV40)-3xFLAG-P2A-EGFP
KAC1134	to be deposited	VRQR+A1285K	pCMV-T7-SpCas9-VRQR(A1285K)-BPNLS(SV40)-3xFLAG-P2A-EGFP	CMV and T7 promoter expression plasmid for human codon optimized SpCas9-VRQR(A1285K)-BPNLS(SV40)-3xFLAG-P2A-EGFP
LRF247	to be deposited	VRQR+N1286Q	pCMV-T7-SpCas9-VRQR(N1286Q)-BPNLS(SV40)-3xFLAG-P2A-EGFP	CMV and T7 promoter expression plasmid for human codon optimized SpCas9-VRQR(N1286Q)-BPNLS(SV40)-3xFLAG-P2A-EGFP
LRF59	to be deposited	VRQR+A1322R	pCMV-T7-SpCas9-VRQR(A1322R)-BPNLS(SV40)-3xFLAG-P2A-EGFP	CMV and T7 promoter expression plasmid for human codon optimized SpCas9-VRQR(A1322R)-BPNLS(SV40)-3xFLAG-P2A-EGFP
KAC966	to be deposited	VRQR+D1332K	pCMV-T7-SpCas9-VRQR(D1332K)-BPNLS(SV40)-3xFLAG-P2A-EGFP	CMV and T7 promoter expression plasmid for human codon optimized SpCas9-VRQR(D1332K)-BPNLS(SV40)-3xFLAG-P2A-EGFP
LRF45	to be deposited	VRQR+D1332R	pCMV-T7-SpCas9-VRQR(D1332R)-BPNLS(SV40)-3xFLAG-P2A-EGFP	CMV and T7 promoter expression plasmid for human codon optimized SpCas9-VRQR(D1332R)-BPNLS(SV40)-3xFLAG-P2A-EGFP
LRF53	to be deposited	VRQR+N1317R	pCMV-T7-SpCas9-VRQR(N1317R)-BPNLS(SV40)-3xFLAG-P2A-EGFP	CMV and T7 promoter expression plasmid for human codon optimized SpCas9-VRQR(N1317R)-BPNLS(SV40)-3xFLAG-P2A-EGFP
Expression vector for lentivirus plasmids
plasmid ID	Addgene ID	plasmid nickname	plasmid description	plasmid use
LLH661	to be deposited	pLenti-ACTA2-R179 (WT)	pLenti-ACTA2-R179_cDNA	Plasmid for expression via lentivirus of ACTA2-R179 cDNA
LLH647	to be deposited	pLenti-ACTA2-R179H	pLenti-ACTA2_cDNA	Plasmid for expression via lentivirus of ACTA2-cDNA
LLH709	to be deposited	pLenti-ACTA2-M178V	pLenti-ACTA2-M178V_cDNA	Plasmid for expression via lentivirus of ACTA2-M178V_cDNA
LLH669	to be deposited	pLenti-ACTA2-L180V	pLenti-ACTA2-L180V_cDNA	Plasmid for expression via lentivirus of ACTA2-L180V_cDNA
LLH673	to be deposited	pLenti-ACTA2-L180M	pLenti-ACTA2-L180M_cDNA	Plasmid for expression via lentivirus of ACTA2-L180M_cDNA
LLH681	to be deposited	pLenti-ACTA2-D181G	pLenti-ACTA2-D181G_cDNA	Plasmid for expression via lentivirus of ACTA2-D181G_cDNA
LLH677	to be deposited	pLenti-ACTA2-L180L	pLenti-ACTA2-L180L_cDNA	Plasmid for expression via lentivirus of ACTA2-L180L_cDNA
Expression vectors for prime editors
plasmid ID	Addgene ID	plasmid nickname	plasmid description	plasmid use
MNW95	132775	pCMV-PE2-SpCas9-WT	pCMV-PE2-NLS(SV40)-SpCas9	CMV romoter expression plasmid for prime editor WT
HES824	to be deposited	pCMV-PE2-SpG	pCMV-PE2-NLS(SV40)-SpG-(D1135L/S1136W/G1218K/E1219Q/R1335Q/T1337R)-gsXTENgs-RT(mutantM-MLV)-NLS(SV40)	CMV romoter expression plasmid for prime editor SpG
OR?
LM1057	174820	pCMV-PEmax
LM1679	n/a	pCMV-PEmax-SpG++
