## Supplementary Table 4 for "*In vivo* Treatment of a Severe Vascular Disease via a Bespoke CRISPR-Cas9 Base Editor"

### Sheet: Sheet1
Supplementary Table 4 - Oligonucleotides and probes
For amplification of endogenous loci
primer ID	primer description	full primer sequence	3' end of primer complementary genomic locus
oHES007	P5 deep seq primer for ACTA2-R179H base editing site (HES0001) version 2	ACACTCTTTCCCTACACGACGCTCTTCCGATCTGTGCTGGACTCTGGAGATGGTGT	GTGCTGGACTCTGGAGATGGTGT
oHES008	P7 deep seq primer for ACTA2-R179H base editing site (HES0001) version 2	GACTGGAGTTCAGACGTGTGCTCTTCCGATCTGGATGGTCCTGGAAGTTACTGAGCA	GGATGGTCCTGGAAGTTACTGAGCA
oCA103	P5 deep seq primer for ACTA2 - MOUSE version 2	ACACTCTTTCCCTACACGACGCTCTTCCGATCTGATGGTGTGACTCACAACGTGCC	GATGGTGTGACTCACAACGTGCC
oCA102	P7 deep seq primer for ACTA2 - MOUSE version 1	GACTGGAGTTCAGACGTGTGCTCTTCCGATCTGCCCTCCTTCTGATAGGTTACAGTG	GCCCTCCTTCTGATAGGTTACAGTG
oRW1289	P5 deep sequencing primer for site NGAC-4	ACACTCTTTCCCTACACGACGCTCTTCCGATCTGGCTCCCTCTCCCAGTTACCG	GGCTCCCTCTCCCAGTTACCG
oRW1351	P7 deep seq primer for NGAC-4	GACTGGAGTTCAGACGTGTGCTCTTCCGATCTCACCACCATCCGCTCTGCCC	CACCACCATCCGCTCTGCCC
oRW949	P5 deep sequencing primer for site NGAG-1	ACACTCTTTCCCTACACGACGCTCTTCCGATCTGTCACTAGGGGGCGCTCGG	GTCACTAGGGGGCGCTCGG
oRW953	P7 deep seq primer for NGAG-1	GACTGGAGTTCAGACGTGTGCTCTTCCGATCTCAGGGACGGGTGGGGAGAGG	CAGGGACGGGTGGGGAGAGG
oRW1293	P5 deep sequencing primer for site NGAG-3	ACACTCTTTCCCTACACGACGCTCTTCCGATCTAATGCGCCACCGGTTGATGTG	AATGCGCCACCGGTTGATGTG
oRW1355	P7 deep seq primer for NGAG-3	GACTGGAGTTCAGACGTGTGCTCTTCCGATCTGCCCCTAACCCTATGTAGCCTCA	GCCCCTAACCCTATGTAGCCTCA
oRW1286	P5 deep sequencing primer for site NGAA-4	ACACTCTTTCCCTACACGACGCTCTTCCGATCTGGCCTCTCTCCAAGTTTCTGTCAATAG	GGCCTCTCTCCAAGTTTCTGTCAATAG
oRW1348	P7 deep seq primer for NGAA-4	GACTGGAGTTCAGACGTGTGCTCTTCCGATCTGGACAGTGAGATTAGGCAGAGTGAG	GGACAGTGAGATTAGGCAGAGTGAG
oRW1285	P5 deep sequencing primer for site NGAA-3	ACACTCTTTCCCTACACGACGCTCTTCCGATCTGGAAAAATTAACTCCAGGTGCCTTTGG	GGAAAAATTAACTCCAGGTGCCTTTGG
oRW1408	P7 deep seq primer for NGAA-3	GACTGGAGTTCAGACGTGTGCTCTTCCGATCTGGTATGTAGTTGTTTGCATTTGGGGC	GGTATGTAGTTGTTTGCATTTGGGGC
oRW1296	P5 deep sequencing primer for site NGAT-2	ACACTCTTTCCCTACACGACGCTCTTCCGATCTGGAAAAGAGGTTGTGAGTGGTCCAG	GGAAAAGAGGTTGTGAGTGGTCCAG
oRW1358	P7 deep seq primer for NGAT-2	GACTGGAGTTCAGACGTGTGCTCTTCCGATCTAGAATGCAGGGCTTGTGTACTTATAGC	AGAATGCAGGGCTTGTGTACTTATAGC
oRW916	P5 deep sequencing primer for site NGAT-1	ACACTCTTTCCCTACACGACGCTCTTCCGATCTCGGAGCGAAAACCAAGACAGGTC	CGGAGCGAAAACCAAGACAGGTC
oRW917	P7 deep seq primer for NGAT-1	GACTGGAGTTCAGACGTGTGCTCTTCCGATCTCATCACCAACCCACAGCCAAGG	CATCACCAACCCACAGCCAAGG
oRW1288	P5 deep sequencing primer for site NGAC-3	ACACTCTTTCCCTACACGACGCTCTTCCGATCTGTACCTGCGTGTGTTGCCGTC	GTACCTGCGTGTGTTGCCGTC
oRW1350	P7 deep seq primer for NGAC-3	GACTGGAGTTCAGACGTGTGCTCTTCCGATCTCTGAGACTGCCGGCCAGCTG	CTGAGACTGCCGGCCAGCTG
oRW1291	P5 deep sequencing primer for site NGAC-6	ACACTCTTTCCCTACACGACGCTCTTCCGATCTCACTGCGGCTGGAGGTGGG	CACTGCGGCTGGAGGTGGG
oRW1353	P7 deep seq primer for NGAC-6	GACTGGAGTTCAGACGTGTGCTCTTCCGATCTCCCCGGGCCAGTGAAATCACC	CCCCGGGCCAGTGAAATCACC
oRW1310	P5 deep sequencing primer for site NGCG-6	ACACTCTTTCCCTACACGACGCTCTTCCGATCTCATTCCCTCTTTAGCCAGAGCCGG	CATTCCCTCTTTAGCCAGAGCCGG
oRW1372	P7 deep seq primer for NGCG-6	GACTGGAGTTCAGACGTGTGCTCTTCCGATCTCAGATCTATTGGAATCCTGGAGTGACC	CAGATCTATTGGAATCCTGGAGTGACC
oRW922	P5 deep sequencing primer for site NGCG-1	ACACTCTTTCCCTACACGACGCTCTTCCGATCTCCTGGGACCACTTGGCCTTCTC	CCTGGGACCACTTGGCCTTCTC
oRW923	P7 deep seq primer for NGCG-1	GACTGGAGTTCAGACGTGTGCTCTTCCGATCTAGCTGGATGCCCGTGTCATTAAGAG	AGCTGGATGCCCGTGTCATTAAGAG
oRW950	P5 deep sequencing primer for site NGTG-2	ACACTCTTTCCCTACACGACGCTCTTCCGATCTCGCTCGGCCACCACAGGGA	CGCTCGGCCACCACAGGGA
oRW952	P7 deep seq primer for NGTG-2	GACTGGAGTTCAGACGTGTGCTCTTCCGATCTGAGGGACACACAGATCTATTGGAATCC	GAGGGACACACAGATCTATTGGAATCC
oRW1341	P5 deep sequencing primer for site NGTG-5	ACACTCTTTCCCTACACGACGCTCTTCCGATCTCCAACCCCTGCCTGTGGAATAC	CCAACCCCTGCCTGTGGAATAC
oRW1403	P7 deep seq primer for NGTG-5	GACTGGAGTTCAGACGTGTGCTCTTCCGATCTGCAATGTGAAGGTCTACGAACAATCC	GCAATGTGAAGGTCTACGAACAATCC
oRW930	P5 deep sequencing primer for site NGGG-1	ACACTCTTTCCCTACACGACGCTCTTCCGATCTGAATGGAGCGAGCAGCGTCTTC	GAATGGAGCGAGCAGCGTCTTC
oRW931	P7 deep seq primer for NGGG-1	GACTGGAGTTCAGACGTGTGCTCTTCCGATCTAGAGCCGTTCCCTCTTTGCTAGG	AGAGCCGTTCCCTCTTTGCTAGG
oRW1325	P5 deep sequencing primer for site NGGG-5	ACACTCTTTCCCTACACGACGCTCTTCCGATCTGGCCCAGACTAGCCCAGTTGT	GGCCCAGACTAGCCCAGTTGT
oRW1387	P7 deep seq primer for NGGG-5	GACTGGAGTTCAGACGTGTGCTCTTCCGATCTCCACCTGCCTTGGCCTCTCA	CCACCTGCCTTGGCCTCTCA
oRW1327	P5 deep sequencing primer for site NGGT-3	ACACTCTTTCCCTACACGACGCTCTTCCGATCTCCAATCATGACCAATTGCCATGCCC	CCAATCATGACCAATTGCCATGCCC
oRW1389	P7 deep seq primer for NGGT-3	GACTGGAGTTCAGACGTGTGCTCTTCCGATCTCACAGCTTCATCCCTGAGCCC	CACAGCTTCATCCCTGAGCCC
oRW920	P5 deep sequencing primer for site NGCC-1	ACACTCTTTCCCTACACGACGCTCTTCCGATCTCAAACAAGACAGGGAACTGGCAGG	CAAACAAGACAGGGAACTGGCAGG
oRW921	P7 deep seq primer for NGCC-1	GACTGGAGTTCAGACGTGTGCTCTTCCGATCTCCCCGCCTTCAGAAGAGGGTG	CCCCGCCTTCAGAAGAGGGTG
oRW934	P5 deep sequencing primer for site NGTA-1	ACACTCTTTCCCTACACGACGCTCTTCCGATCTGGGGCCTCCTGAGTTTCTCATCTG	GGGGCCTCCTGAGTTTCTCATCTG
oRW935	P7 deep seq primer for NGTA-1	GACTGGAGTTCAGACGTGTGCTCTTCCGATCTGGTTGCCCACCCTAGTCATTGGAG	GGTTGCCCACCCTAGTCATTGGAG
For ddPCR
primer ID	primer description	primer sequence
oCA80	fwd primer targeted to rWPRE for ddPCR AAV quantification	AATCAACCTCTGGATTACAA
oCA81	rev primer targeted to rWPRE for ddPCR AAV quantification	ATAGCATGATACAAAGGCAT
oCA72	fwd primer targeted to mouse GAPDH for control for ddPCR from genomic DNA	GATGTCCTTGGTGCACACTC
oCA73	rev primer targeted to mouse GAPDH for control for ddPCR from genomic DNA	GAGCTGAGATTGCCCCGC
For ddPCR - probes
probe ID	primer description	primer sequence
prCA09	probe (FAM) for rWPRE fragment for AAV quantification	TAAAAGGAGCAACATAGTTAAGA
prCA06	probe (HEX) for mouse GAPDH control for ddPCR from genomic DNA	CCTCGTCCTTAAGTTCATAGTCTGTATTC
For targeted sequencing library preparation
primer ID	primer description	primer sequence
oRW1092	Nextera DNA index 701 primer	CAAGCAGAAGACGGCATACGAGATTCGCCTTAGTGACTGGAGTTCAGACGTGTGCTCTTCCGATCT
oRW1093	Nextera DNA index 702 primer	CAAGCAGAAGACGGCATACGAGATCTAGTACGGTGACTGGAGTTCAGACGTGTGCTCTTCCGATCT
oRW1094	Nextera DNA index 703 primer	CAAGCAGAAGACGGCATACGAGATTTCTGCCTGTGACTGGAGTTCAGACGTGTGCTCTTCCGATCT
oRW1095	Nextera DNA index 704 primer	CAAGCAGAAGACGGCATACGAGATGCTCAGGAGTGACTGGAGTTCAGACGTGTGCTCTTCCGATCT
oRW1096	Nextera DNA index 705 primer	CAAGCAGAAGACGGCATACGAGATAGGAGTCCGTGACTGGAGTTCAGACGTGTGCTCTTCCGATCT
oRW1097	Nextera DNA index 706 primer	CAAGCAGAAGACGGCATACGAGATCATGCCTAGTGACTGGAGTTCAGACGTGTGCTCTTCCGATCT
oRW1098	Nextera DNA index 707 primer	CAAGCAGAAGACGGCATACGAGATGTAGAGAGGTGACTGGAGTTCAGACGTGTGCTCTTCCGATCT
oRW1099	Nextera DNA index 708 primer	CAAGCAGAAGACGGCATACGAGATCCTCTCTGGTGACTGGAGTTCAGACGTGTGCTCTTCCGATCT
oRW1100	Nextera DNA index 709 primer	CAAGCAGAAGACGGCATACGAGATAGCGTAGCGTGACTGGAGTTCAGACGTGTGCTCTTCCGATCT
oRW1101	Nextera DNA index 710 primer	CAAGCAGAAGACGGCATACGAGATCAGCCTCGGTGACTGGAGTTCAGACGTGTGCTCTTCCGATCT
oRW1102	Nextera DNA index 711 primer	CAAGCAGAAGACGGCATACGAGATTGCCTCTTGTGACTGGAGTTCAGACGTGTGCTCTTCCGATCT
oRW1103	Nextera DNA index 712 primer	CAAGCAGAAGACGGCATACGAGATTCCTCTACGTGACTGGAGTTCAGACGTGTGCTCTTCCGATCT
oRW1104	Nextera DNA index 714 primer	CAAGCAGAAGACGGCATACGAGATTCATGAGCGTGACTGGAGTTCAGACGTGTGCTCTTCCGATCT
oRW1105	Nextera DNA index 715 primer	CAAGCAGAAGACGGCATACGAGATCCTGAGATGTGACTGGAGTTCAGACGTGTGCTCTTCCGATCT
oRW1106	Nextera DNA index 716 primer	CAAGCAGAAGACGGCATACGAGATTAGCGAGTGTGACTGGAGTTCAGACGTGTGCTCTTCCGATCT
oRW1107	Nextera DNA index 718 primer	CAAGCAGAAGACGGCATACGAGATGTAGCTCCGTGACTGGAGTTCAGACGTGTGCTCTTCCGATCT
oRW1108	Nextera DNA index 719 primer	CAAGCAGAAGACGGCATACGAGATTACTACGCGTGACTGGAGTTCAGACGTGTGCTCTTCCGATCT
oRW1109	Nextera DNA index 720 primer	CAAGCAGAAGACGGCATACGAGATAGGCTCCGGTGACTGGAGTTCAGACGTGTGCTCTTCCGATCT
oRW1110	Nextera DNA index 721 primer	CAAGCAGAAGACGGCATACGAGATGCAGCGTAGTGACTGGAGTTCAGACGTGTGCTCTTCCGATCT
oRW1111	Nextera DNA index 722 primer	CAAGCAGAAGACGGCATACGAGATCTGCGCATGTGACTGGAGTTCAGACGTGTGCTCTTCCGATCT
oRW1112	Nextera DNA index 723 primer	CAAGCAGAAGACGGCATACGAGATGAGCGCTAGTGACTGGAGTTCAGACGTGTGCTCTTCCGATCT
oRW1113	Nextera DNA index 724 primer	CAAGCAGAAGACGGCATACGAGATCGCTCAGTGTGACTGGAGTTCAGACGTGTGCTCTTCCGATCT
oRW1114	Nextera DNA index 726 primer	CAAGCAGAAGACGGCATACGAGATGTCTTAGGGTGACTGGAGTTCAGACGTGTGCTCTTCCGATCT
oRW1115	Nextera DNA index 727 primer	CAAGCAGAAGACGGCATACGAGATACTGATCGGTGACTGGAGTTCAGACGTGTGCTCTTCCGATCT
oRW1116	Nextera DNA index 501 primer	AATGATACGGCGACCACCGAGATCTACACTAGATCGCACACTCTTTCCCTACACGACGCTCTTCCGATCT
oRW1117	Nextera DNA index 502 primer	AATGATACGGCGACCACCGAGATCTACACCTCTCTATACACTCTTTCCCTACACGACGCTCTTCCGATCT
oRW1118	Nextera DNA index 503 primer	AATGATACGGCGACCACCGAGATCTACACTATCCTCTACACTCTTTCCCTACACGACGCTCTTCCGATCT
oRW1119	Nextera DNA index 504 primer	AATGATACGGCGACCACCGAGATCTACACAGAGTAGAACACTCTTTCCCTACACGACGCTCTTCCGATCT
oRW1120	Nextera DNA index 505 primer	AATGATACGGCGACCACCGAGATCTACACGTAAGGAGACACTCTTTCCCTACACGACGCTCTTCCGATCT
oRW1121	Nextera DNA index 506 primer	AATGATACGGCGACCACCGAGATCTACACACTGCATAACACTCTTTCCCTACACGACGCTCTTCCGATCT
oRW1122	Nextera DNA index 507 primer	AATGATACGGCGACCACCGAGATCTACACAAGGAGTAACACTCTTTCCCTACACGACGCTCTTCCGATCT
oRW1123	Nextera DNA index 508 primer	AATGATACGGCGACCACCGAGATCTACACCTAAGCCTACACTCTTTCCCTACACGACGCTCTTCCGATCT
oRW1124	Nextera DNA index 510 primer	AATGATACGGCGACCACCGAGATCTACACCGTCTAATACACTCTTTCCCTACACGACGCTCTTCCGATCT
oRW1125	Nextera DNA index 511 primer	AATGATACGGCGACCACCGAGATCTACACTCTCTCCGACACTCTTTCCCTACACGACGCTCTTCCGATCT
oRW1126	Nextera DNA index 513 primer	AATGATACGGCGACCACCGAGATCTACACTCGACTAGACACTCTTTCCCTACACGACGCTCTTCCGATCT
oRW1127	Nextera DNA index 515 primer	AATGATACGGCGACCACCGAGATCTACACTTCTAGCTACACTCTTTCCCTACACGACGCTCTTCCGATCT
oRW1128	Nextera DNA index 516 primer	AATGATACGGCGACCACCGAGATCTACACCCTAGAGTACACTCTTTCCCTACACGACGCTCTTCCGATCT
oRW1129	Nextera DNA index 517 primer	AATGATACGGCGACCACCGAGATCTACACGCGTAAGAACACTCTTTCCCTACACGACGCTCTTCCGATCT
oRW1130	Nextera DNA index 518 primer	AATGATACGGCGACCACCGAGATCTACACCTATTAAGACACTCTTTCCCTACACGACGCTCTTCCGATCT
oRW1131	Nextera DNA index 520 primer	AATGATACGGCGACCACCGAGATCTACACAAGGCTATACACTCTTTCCCTACACGACGCTCTTCCGATCT
OJA1933	TruSeq DNA index 501 primer	AATGATACGGCGACCACCGAGATCTACACTATAGCCTACACTCTTTCCCTACACGACGCTCTTCCGATCT
OJA1934	TruSeq DNA index 502 primer	AATGATACGGCGACCACCGAGATCTACACATAGAGGCACACTCTTTCCCTACACGACGCTCTTCCGATCT
OJA1935	TruSeq DNA index 503 primer	AATGATACGGCGACCACCGAGATCTACACCCTATCCTACACTCTTTCCCTACACGACGCTCTTCCGATCT
OJA1936	TruSeq DNA index 504 primer	AATGATACGGCGACCACCGAGATCTACACGGCTCTGAACACTCTTTCCCTACACGACGCTCTTCCGATCT
OJA1937	TruSeq DNA index 505 primer	AATGATACGGCGACCACCGAGATCTACACAGGCGAAGACACTCTTTCCCTACACGACGCTCTTCCGATCT
OJA1938	TruSeq DNA index 506 primer	AATGATACGGCGACCACCGAGATCTACACTAATCTTAACACTCTTTCCCTACACGACGCTCTTCCGATCT
OJA1939	TruSeq DNA index 507 primer	AATGATACGGCGACCACCGAGATCTACACCAGGACGTACACTCTTTCCCTACACGACGCTCTTCCGATCT
OJA1940	TruSeq DNA index 508 primer	AATGATACGGCGACCACCGAGATCTACACGTACTGACACACTCTTTCCCTACACGACGCTCTTCCGATCT
OJA1941	TruSeq DNA index 701 primer	CAAGCAGAAGACGGCATACGAGATCGAGTAATGTGACTGGAGTTCAGACGTGTGCTCTTCCGATCT
OJA1942	TruSeq DNA index 702 primer	CAAGCAGAAGACGGCATACGAGATTCTCCGGAGTGACTGGAGTTCAGACGTGTGCTCTTCCGATCT
OJA1943	TruSeq DNA index 703 primer	CAAGCAGAAGACGGCATACGAGATAATGAGCGGTGACTGGAGTTCAGACGTGTGCTCTTCCGATCT
OJA1944	TruSeq DNA index 704 primer	CAAGCAGAAGACGGCATACGAGATGGAATCTCGTGACTGGAGTTCAGACGTGTGCTCTTCCGATCT
OJA1945	TruSeq DNA index 705 primer	CAAGCAGAAGACGGCATACGAGATTTCTGAATGTGACTGGAGTTCAGACGTGTGCTCTTCCGATCT
OJA1946	TruSeq DNA index 706 primer	CAAGCAGAAGACGGCATACGAGATACGAATTCGTGACTGGAGTTCAGACGTGTGCTCTTCCGATCT
OJA1947	TruSeq DNA index 707 primer	CAAGCAGAAGACGGCATACGAGATAGCTTCAGGTGACTGGAGTTCAGACGTGTGCTCTTCCGATCT
OJA1948	TruSeq DNA index 708 primer	CAAGCAGAAGACGGCATACGAGATGCGCATTAGTGACTGGAGTTCAGACGTGTGCTCTTCCGATCT
OJA1949	TruSeq DNA index 709 primer	CAAGCAGAAGACGGCATACGAGATCATAGCCGGTGACTGGAGTTCAGACGTGTGCTCTTCCGATCT
OJA1950	TruSeq DNA index 710 primer	CAAGCAGAAGACGGCATACGAGATTTCGCGGAGTGACTGGAGTTCAGACGTGTGCTCTTCCGATCT
OJA1951	TruSeq DNA index 711 primer	CAAGCAGAAGACGGCATACGAGATGCGCGAGAGTGACTGGAGTTCAGACGTGTGCTCTTCCGATCT
OJA1952	TruSeq DNA index 712 primer	CAAGCAGAAGACGGCATACGAGATCTATCGCTGTGACTGGAGTTCAGACGTGTGCTCTTCCGATCT
rhAmpSeq primers library preparation
primer ID	primer description	primer sequence
IDT_i5_1	rhAmpSeq i5 Index Primers, Index 1	AATGATACGGCGACCACCGAGATCTACACATATGCGCACACTCTTTCCCTACACGAC
IDT_i5_2	rhAmpSeq i5 Index Primers, Index 2	AATGATACGGCGACCACCGAGATCTACACTGGTACAGACACTCTTTCCCTACACGAC
IDT_i5_3	rhAmpSeq i5 Index Primers, Index 3	AATGATACGGCGACCACCGAGATCTACACAACCGTTCACACTCTTTCCCTACACGAC
IDT_i5_4	rhAmpSeq i5 Index Primers, Index 4	AATGATACGGCGACCACCGAGATCTACACTAACCGGTACACTCTTTCCCTACACGAC
IDT_i5_5	rhAmpSeq i5 Index Primers, Index 5	AATGATACGGCGACCACCGAGATCTACACGAACATCGACACTCTTTCCCTACACGAC
IDT_i5_6	rhAmpSeq i5 Index Primers, Index 6	AATGATACGGCGACCACCGAGATCTACACCCTTGTAGACACTCTTTCCCTACACGAC
IDT_i5_7	rhAmpSeq i5 Index Primers, Index 7	AATGATACGGCGACCACCGAGATCTACACTCAGGCTTACACTCTTTCCCTACACGAC
IDT_i5_8	rhAmpSeq i5 Index Primers, Index 8	AATGATACGGCGACCACCGAGATCTACACGTTCTCGTACACTCTTTCCCTACACGAC
IDT_i5_9	rhAmpSeq i5 Index Primers, Index 9	AATGATACGGCGACCACCGAGATCTACACAGAACGAGACACTCTTTCCCTACACGAC
IDT_i5_10	rhAmpSeq i5 Index Primers, Index 10	AATGATACGGCGACCACCGAGATCTACACTGCTTCCAACACTCTTTCCCTACACGAC
IDT_i5_11	rhAmpSeq i5 Index Primers, Index 11	AATGATACGGCGACCACCGAGATCTACACCTTCGACTACACTCTTTCCCTACACGAC
IDT_i5_12	rhAmpSeq i5 Index Primers, Index 12	AATGATACGGCGACCACCGAGATCTACACCACCTGTTACACTCTTTCCCTACACGAC
IDT_i7_1	rhAmpSeq i7 Index Primers, Index 1	CAAGCAGAAGACGGCATACGAGATACGATCAGGTGACTGGAGTTCAGACGTGT
IDT_i7_2	rhAmpSeq i7 Index Primers, Index 2	CAAGCAGAAGACGGCATACGAGATTCGAGAGTGTGACTGGAGTTCAGACGTGT
IDT_i7_3	rhAmpSeq i7 Index Primers, Index 3	CAAGCAGAAGACGGCATACGAGATCTAGCTCAGTGACTGGAGTTCAGACGTGT
IDT_i7_4	rhAmpSeq i7 Index Primers, Index 4	CAAGCAGAAGACGGCATACGAGATATCGTCTCGTGACTGGAGTTCAGACGTGT
IDT_i7_5	rhAmpSeq i7 Index Primers, Index 5	CAAGCAGAAGACGGCATACGAGATTCGACAAGGTGACTGGAGTTCAGACGTGT
IDT_i7_6	rhAmpSeq i7 Index Primers, Index 6	CAAGCAGAAGACGGCATACGAGATCCTTGGAAGTGACTGGAGTTCAGACGTGT
IDT_i7_7	rhAmpSeq i7 Index Primers, Index 7	CAAGCAGAAGACGGCATACGAGATATCATGCGGTGACTGGAGTTCAGACGTGT
IDT_i7_8	rhAmpSeq i7 Index Primers, Index 8	CAAGCAGAAGACGGCATACGAGATTGTTCCGTGTGACTGGAGTTCAGACGTGT
IDT_i7_9	rhAmpSeq i7 Index Primers, Index 9	CAAGCAGAAGACGGCATACGAGATATTAGCCGGTGACTGGAGTTCAGACGTGT
IDT_i7_10	rhAmpSeq i7 Index Primers, Index 10	CAAGCAGAAGACGGCATACGAGATCGATCGATGTGACTGGAGTTCAGACGTGT
IDT_i7_11	rhAmpSeq i7 Index Primers, Index 11	CAAGCAGAAGACGGCATACGAGATGATCTTGCGTGACTGGAGTTCAGACGTGT
IDT_i7_12	rhAmpSeq i7 Index Primers, Index 12	CAAGCAGAAGACGGCATACGAGATAGGATAGCGTGACTGGAGTTCAGACGTGT
GUIDE-seq2 oligos
primer ID	primer description	primer sequence
oSQT685	Top strand oligo before annealing for dsODN transfections	5Phos/G*T*TTAATTGAGTTGTCATATGTTAATAACGGT*A*T
oSQT686	Bottom strand oligo before annealing for dsODN transfections	5Phos/A*T*ACCGTTATTAACATATGACAACTCAATTAA*A*C
oRAS1405	GUIDE-seq2 i5 Index Primer	AATGATACGGCGACCACCGAGATCTACAC
oRAS1407	GUIDE-seq2 i7 Index Primers	CAAGCAGAAGACGGCATACGAGATGATCATGCGTGACTGGAGTTCAGACGTGTGCTCTTCCGATCTATACCGTTATTAACATATGACA
oRAS1419	GUIDE-seq2 i7 Index Primers	CAAGCAGAAGACGGCATACGAGATGATCATGCGTGACTGGAGTTCAGACGTGTGCTCTTCCGATCTGTTTAATTGAGTTGTCATATGTTAATAAC
oRAS1408	GUIDE-seq2 i7 Index Primers	CAAGCAGAAGACGGCATACGAGATAAGACGGAGTGACTGGAGTTCAGACGTGTGCTCTTCCGATCTATACCGTTATTAACATATGACA
oRAS1420	GUIDE-seq2 i7 Index Primers	CAAGCAGAAGACGGCATACGAGATAAGACGGAGTGACTGGAGTTCAGACGTGTGCTCTTCCGATCTGTTTAATTGAGTTGTCATATGTTAATAAC
oRAS1409	GUIDE-seq2 i7 Index Primers	CAAGCAGAAGACGGCATACGAGATCGAGTCCTGTGACTGGAGTTCAGACGTGTGCTCTTCCGATCTATACCGTTATTAACATATGACA
oRAS1421	GUIDE-seq2 i7 Index Primers	CAAGCAGAAGACGGCATACGAGATCGAGTCCTGTGACTGGAGTTCAGACGTGTGCTCTTCCGATCTGTTTAATTGAGTTGTCATATGTTAATAAC
oRAS1410	GUIDE-seq2 i7 Index Primers	CAAGCAGAAGACGGCATACGAGATTCCTCAGGGTGACTGGAGTTCAGACGTGTGCTCTTCCGATCTATACCGTTATTAACATATGACA
oRAS1422	GUIDE-seq2 i7 Index Primers	CAAGCAGAAGACGGCATACGAGATTCCTCAGGGTGACTGGAGTTCAGACGTGTGCTCTTCCGATCTGTTTAATTGAGTTGTCATATGTTAATAAC
oRAS1411	GUIDE-seq2 i7 Index Primers	CAAGCAGAAGACGGCATACGAGATGTACGGATGTGACTGGAGTTCAGACGTGTGCTCTTCCGATCTATACCGTTATTAACATATGACA
oRAS1423	GUIDE-seq2 i7 Index Primers	CAAGCAGAAGACGGCATACGAGATGTACGGATGTGACTGGAGTTCAGACGTGTGCTCTTCCGATCTGTTTAATTGAGTTGTCATATGTTAATAAC
Oligos used to clone the four HT-PAMDA control plasmids
Oligo ID	Description	Sequence
oNK486	Top oligo to clone p11-lacY-wtx1-NT-guide-1 for RTW554 PAM library	AATTCGGAGGGTCACCTCCAATGACTAGGGTATCAGCTCTAGCGCGCAGGTCACGAGGCATG
oNK496	Bottom oligo to clone p11-lacY-wtx1-NT-guide-1 for RTW554 PAM library	CCTCGTGACCTGCGCGCTAGAGCTGATACCCTAGTCATTGGAGGTGACCCTCCG
oNK487	Top oligo to clone p11-lacY-wtx1-NT-guide-2 for RTW554 PAM library	AATTCGGAGGGAAATGAACTAGAAAGAAATACCAGTTGCTCTAGCGCAGGTCACGAGGCATG
oNK497	Bottom oligo to clone p11-lacY-wtx1-NT-guide-2 for RTW554 PAM library	CCTCGTGACCTGCGCTAGAGCAACTGGTATTTCTTTCTAGTTCATTTCCCTCCG
oNK488	Top oligo to clone p11-lacY-wtx1-NT-guide-3 for RTW554 PAM library	AATTCGGAGGGAGACGTTCATGACTGGCATGCTCAGTACTTGAGCGCAGGTCACGAGGCATG
oNK498	Bottom oligo to clone p11-lacY-wtx1-NT-guide-3 for RTW554 PAM library	CCTCGTGACCTGCGCTCAAGTACTGAGCATGCCAGTCATGAACGTCTCCCTCCG
oNK489	Top oligo to clone p11-lacY-wtx1-NT-guide-4 for RTW554 PAM library	AATTCGGAGGGCTTTGCTACAACCCCAGCAATTACTAGCTGTGGCGCAGGTCACGAGGCATG
oNK499	Bottom oligo to clone p11-lacY-wtx1-NT-guide-4 for RTW554 PAM library	CCTCGTGACCTGCGCCACAGCTAGTAATTGCTGGGGTTGTAGCAAAGCCCTCCG
oNK491	Top oligo to clone p11-lacY-wtx1-NT-guide-1 for RTW555 PAM library	AATTCGGAGGGAAGCGGAGCGTCCCGCCAGTTAGCGATCTCGTGCGCAGGTCACGAGGCATG
oNK501	Bottom oligo to clone p11-lacY-wtx1-NT-guide-1 for RTW555 PAM library	CCTCGTGACCTGCGCACGAGATCGCTAACTGGCGGGACGCTCCGCTTCCCTCCG
oNK492	Top oligo to clone p11-lacY-wtx1-NT-guide-2 for RTW555 PAM library	AATTCGGAGGGGGTGGTTCCATAATCTGTGAAGCTCGACTTCAGCGCAGGTCACGAGGCATG
oNK502	Bottom oligo to clone p11-lacY-wtx1-NT-guide-2 for RTW555 PAM library	CCTCGTGACCTGCGCTGAAGTCGAGCTTCACAGATTATGGAACCACCCCCTCCG
oNK493	Top oligo to clone p11-lacY-wtx1-NT-guide-3 for RTW555 PAM library	AATTCGGAGGGCTGGGTGAATGGAGCGAGCTCAATGCACTGATGCGCAGGTCACGAGGCATG
oNK503	Bottom oligo to clone p11-lacY-wtx1-NT-guide-3 for RTW555 PAM library	CCTCGTGACCTGCGCATCAGTGCATTGAGCTCGCTCCATTCACCCAGCCCTCCG
oNK494	Top oligo to clone p11-lacY-wtx1-NT-guide-4 for RTW555 PAM library	AATTCGGAGGGCAGAAGGGATTCCATGAGGCCATGAGTCTATAGCGCAGGTCACGAGGCATG
oNK504	Bottom oligo to clone p11-lacY-wtx1-NT-guide-4 for RTW555 PAM library	CCTCGTGACCTGCGCTATAGACTCATGGCCTCATGGAATCCCTTCTGCCCTCCG
Primers for HT-PAMDA sample barcoding
Oligo ID	Description	Sequence
oRAS520	PAMDA P5 primer v5 with AACAC barcode	ACACTCTTTCCCTACACGACGCTCTTCCGATCTCCAACACGCATGCCTCGTGACCTGC
oRAS521	PAMDA P5 primer v5 with AACGG barcode	ACACTCTTTCCCTACACGACGCTCTTCCGATCTCCAACGGGCATGCCTCGTGACCTGC
oRAS522	PAMDA P5 primer v5 with AAGAG barcode	ACACTCTTTCCCTACACGACGCTCTTCCGATCTCCAAGAGGCATGCCTCGTGACCTGC
oRAS523	PAMDA P5 primer v5 with AAGGA barcode	ACACTCTTTCCCTACACGACGCTCTTCCGATCTCCAAGGAGCATGCCTCGTGACCTGC
oRAS524	PAMDA P5 primer v5 with AATCG barcode	ACACTCTTTCCCTACACGACGCTCTTCCGATCTCCAATCGGCATGCCTCGTGACCTGC
oRAS525	PAMDA P5 primer v5 with ACAAC barcode	ACACTCTTTCCCTACACGACGCTCTTCCGATCTCCACAACGCATGCCTCGTGACCTGC
oRAS526	PAMDA P5 primer v5 with ACACA barcode	ACACTCTTTCCCTACACGACGCTCTTCCGATCTCCACACAGCATGCCTCGTGACCTGC
oRAS527	PAMDA P5 primer v5 with ACCAA barcode	ACACTCTTTCCCTACACGACGCTCTTCCGATCTCCACCAAGCATGCCTCGTGACCTGC
oRAS528	PAMDA P5 primer v5 with ACCGT barcode	ACACTCTTTCCCTACACGACGCTCTTCCGATCTCCACCGTGCATGCCTCGTGACCTGC
oRAS529	PAMDA P5 primer v5 with ACGAT barcode	ACACTCTTTCCCTACACGACGCTCTTCCGATCTCCACGATGCATGCCTCGTGACCTGC
oRAS530	PAMDA P5 primer v5 with ACGTA barcode	ACACTCTTTCCCTACACGACGCTCTTCCGATCTCCACGTAGCATGCCTCGTGACCTGC
oRAS531	PAMDA P5 primer v5 with ACTCC barcode	ACACTCTTTCCCTACACGACGCTCTTCCGATCTCCACTCCGCATGCCTCGTGACCTGC
oRAS532	PAMDA P5 primer v5 with ACTGA barcode	ACACTCTTTCCCTACACGACGCTCTTCCGATCTCCACTGAGCATGCCTCGTGACCTGC
oRAS533	PAMDA P5 primer v5 with AGACC barcode	ACACTCTTTCCCTACACGACGCTCTTCCGATCTCCAGACCGCATGCCTCGTGACCTGC
oRAS534	PAMDA P5 primer v5 with AGAGA barcode	ACACTCTTTCCCTACACGACGCTCTTCCGATCTCCAGAGAGCATGCCTCGTGACCTGC
oRAS535	PAMDA P5 primer v5 with AGCTA barcode	ACACTCTTTCCCTACACGACGCTCTTCCGATCTCCAGCTAGCATGCCTCGTGACCTGC
oRAS536	PAMDA P5 primer v5 with AGGAA barcode	ACACTCTTTCCCTACACGACGCTCTTCCGATCTCCAGGAAGCATGCCTCGTGACCTGC
oRAS537	PAMDA P5 primer v5 with AGGTC barcode	ACACTCTTTCCCTACACGACGCTCTTCCGATCTCCAGGTCGCATGCCTCGTGACCTGC
oRAS538	PAMDA P5 primer v5 with AGTAC barcode	ACACTCTTTCCCTACACGACGCTCTTCCGATCTCCAGTACGCATGCCTCGTGACCTGC
oRAS539	PAMDA P5 primer v5 with AGTCA barcode	ACACTCTTTCCCTACACGACGCTCTTCCGATCTCCAGTCAGCATGCCTCGTGACCTGC
oRAS540	PAMDA P5 primer v5 with ATACG barcode	ACACTCTTTCCCTACACGACGCTCTTCCGATCTCCATACGGCATGCCTCGTGACCTGC
oRAS541	PAMDA P5 primer v5 with ATAGC barcode	ACACTCTTTCCCTACACGACGCTCTTCCGATCTCCATAGCGCATGCCTCGTGACCTGC
oRAS542	PAMDA P5 primer v5 with ATCCT barcode	ACACTCTTTCCCTACACGACGCTCTTCCGATCTCCATCCTGCATGCCTCGTGACCTGC
oRAS543	PAMDA P5 primer v5 with ATCGA barcode	ACACTCTTTCCCTACACGACGCTCTTCCGATCTCCATCGAGCATGCCTCGTGACCTGC
oRAS544	PAMDA P5 primer v5 with ATGCA barcode	ACACTCTTTCCCTACACGACGCTCTTCCGATCTCCATGCAGCATGCCTCGTGACCTGC
oRAS545	PAMDA P5 primer v5 with ATGGT barcode	ACACTCTTTCCCTACACGACGCTCTTCCGATCTCCATGGTGCATGCCTCGTGACCTGC
oRAS546	PAMDA P5 primer v5 with CAACA barcode	ACACTCTTTCCCTACACGACGCTCTTCCGATCTCCCAACAGCATGCCTCGTGACCTGC
oRAS547	PAMDA P5 primer v5 with CAAGC barcode	ACACTCTTTCCCTACACGACGCTCTTCCGATCTCCCAAGCGCATGCCTCGTGACCTGC
oRAS548	PAMDA P5 primer v5 with CACAA barcode	ACACTCTTTCCCTACACGACGCTCTTCCGATCTCCCACAAGCATGCCTCGTGACCTGC
oRAS549	PAMDA P5 primer v5 with CACCT barcode	ACACTCTTTCCCTACACGACGCTCTTCCGATCTCCCACCTGCATGCCTCGTGACCTGC
oRAS550	PAMDA P5 primer v5 with CAGAC barcode	ACACTCTTTCCCTACACGACGCTCTTCCGATCTCCCAGACGCATGCCTCGTGACCTGC
oRAS551	PAMDA P5 primer v5 with CAGGT barcode	ACACTCTTTCCCTACACGACGCTCTTCCGATCTCCCAGGTGCATGCCTCGTGACCTGC
oRAS552	PAMDA P5 primer v5 with CATAG barcode	ACACTCTTTCCCTACACGACGCTCTTCCGATCTCCCATAGGCATGCCTCGTGACCTGC
oRAS553	PAMDA P5 primer v5 with CATCC barcode	ACACTCTTTCCCTACACGACGCTCTTCCGATCTCCCATCCGCATGCCTCGTGACCTGC
oRAS554	PAMDA P5 primer v5 with CCAAG barcode	ACACTCTTTCCCTACACGACGCTCTTCCGATCTCCCCAAGGCATGCCTCGTGACCTGC
oRAS555	PAMDA P5 primer v5 with CCACT barcode	ACACTCTTTCCCTACACGACGCTCTTCCGATCTCCCCACTGCATGCCTCGTGACCTGC
oRAS556	PAMDA P5 primer v5 with CCATC barcode	ACACTCTTTCCCTACACGACGCTCTTCCGATCTCCCCATCGCATGCCTCGTGACCTGC
oRAS557	PAMDA P5 primer v5 with CCGAA barcode	ACACTCTTTCCCTACACGACGCTCTTCCGATCTCCCCGAAGCATGCCTCGTGACCTGC
oRAS558	PAMDA P5 primer v5 with CCTAC barcode	ACACTCTTTCCCTACACGACGCTCTTCCGATCTCCCCTACGCATGCCTCGTGACCTGC
oRAS559	PAMDA P5 primer v5 with CCTCA barcode	ACACTCTTTCCCTACACGACGCTCTTCCGATCTCCCCTCAGCATGCCTCGTGACCTGC
oRAS560	PAMDA P5 primer v5 with CCTTG barcode	ACACTCTTTCCCTACACGACGCTCTTCCGATCTCCCCTTGGCATGCCTCGTGACCTGC
oRAS561	PAMDA P5 primer v5 with CGAAC barcode	ACACTCTTTCCCTACACGACGCTCTTCCGATCTCCCGAACGCATGCCTCGTGACCTGC
oRAS562	PAMDA P5 primer v5 with CGATA barcode	ACACTCTTTCCCTACACGACGCTCTTCCGATCTCCCGATAGCATGCCTCGTGACCTGC
oRAS563	PAMDA P5 primer v5 with CGCTT barcode	ACACTCTTTCCCTACACGACGCTCTTCCGATCTCCCGCTTGCATGCCTCGTGACCTGC
oRAS564	PAMDA P5 primer v5 with CGTAA barcode	ACACTCTTTCCCTACACGACGCTCTTCCGATCTCCCGTAAGCATGCCTCGTGACCTGC
oRAS565	PAMDA P5 primer v5 with CGTCT barcode	ACACTCTTTCCCTACACGACGCTCTTCCGATCTCCCGTCTGCATGCCTCGTGACCTGC
oRAS566	PAMDA P5 primer v5 with CTACC barcode	ACACTCTTTCCCTACACGACGCTCTTCCGATCTCCCTACCGCATGCCTCGTGACCTGC
oRAS567	PAMDA P5 primer v5 with CTAGG barcode	ACACTCTTTCCCTACACGACGCTCTTCCGATCTCCCTAGGGCATGCCTCGTGACCTGC
oRAS568	PAMDA P5 primer v5 with CTCCA barcode	ACACTCTTTCCCTACACGACGCTCTTCCGATCTCCCTCCAGCATGCCTCGTGACCTGC
oRAS569	PAMDA P5 primer v5 with CTCGT barcode	ACACTCTTTCCCTACACGACGCTCTTCCGATCTCCCTCGTGCATGCCTCGTGACCTGC
oRAS570	PAMDA P5 primer v5 with CTCTG barcode	ACACTCTTTCCCTACACGACGCTCTTCCGATCTCCCTCTGGCATGCCTCGTGACCTGC
oRAS571	PAMDA P5 primer v5 with CTGCT barcode	ACACTCTTTCCCTACACGACGCTCTTCCGATCTCCCTGCTGCATGCCTCGTGACCTGC
oRAS572	PAMDA P5 primer v5 with CTGGA barcode	ACACTCTTTCCCTACACGACGCTCTTCCGATCTCCCTGGAGCATGCCTCGTGACCTGC
oRAS573	PAMDA P5 primer v5 with CTTCG barcode	ACACTCTTTCCCTACACGACGCTCTTCCGATCTCCCTTCGGCATGCCTCGTGACCTGC
oRAS574	PAMDA P5 primer v5 with CTTGC barcode	ACACTCTTTCCCTACACGACGCTCTTCCGATCTCCCTTGCGCATGCCTCGTGACCTGC
oRAS575	PAMDA P5 primer v5 with GAACC barcode	ACACTCTTTCCCTACACGACGCTCTTCCGATCTCCGAACCGCATGCCTCGTGACCTGC
oRAS576	PAMDA P5 primer v5 with GACAG barcode	ACACTCTTTCCCTACACGACGCTCTTCCGATCTCCGACAGGCATGCCTCGTGACCTGC
oRAS577	PAMDA P5 primer v5 with GACGT barcode	ACACTCTTTCCCTACACGACGCTCTTCCGATCTCCGACGTGCATGCCTCGTGACCTGC
oRAS578	PAMDA P5 primer v5 with GACTA barcode	ACACTCTTTCCCTACACGACGCTCTTCCGATCTCCGACTAGCATGCCTCGTGACCTGC
oRAS579	PAMDA P5 primer v5 with GAGCT barcode	ACACTCTTTCCCTACACGACGCTCTTCCGATCTCCGAGCTGCATGCCTCGTGACCTGC
oRAS580	PAMDA P5 primer v5 with GAGTC barcode	ACACTCTTTCCCTACACGACGCTCTTCCGATCTCCGAGTCGCATGCCTCGTGACCTGC
oRAS581	PAMDA P5 primer v5 with GATCA barcode	ACACTCTTTCCCTACACGACGCTCTTCCGATCTCCGATCAGCATGCCTCGTGACCTGC
oRAS582	PAMDA P5 primer v5 with GATGG barcode	ACACTCTTTCCCTACACGACGCTCTTCCGATCTCCGATGGGCATGCCTCGTGACCTGC
oRAS583	PAMDA P5 primer v5 with GCATA barcode	ACACTCTTTCCCTACACGACGCTCTTCCGATCTCCGCATAGCATGCCTCGTGACCTGC
oRAS584	PAMDA P5 primer v5 with GCCTT barcode	ACACTCTTTCCCTACACGACGCTCTTCCGATCTCCGCCTTGCATGCCTCGTGACCTGC
oRAS585	PAMDA P5 primer v5 with GCTAA barcode	ACACTCTTTCCCTACACGACGCTCTTCCGATCTCCGCTAAGCATGCCTCGTGACCTGC
oRAS586	PAMDA P5 primer v5 with GCTCT barcode	ACACTCTTTCCCTACACGACGCTCTTCCGATCTCCGCTCTGCATGCCTCGTGACCTGC
oRAS587	PAMDA P5 primer v5 with GGACA barcode	ACACTCTTTCCCTACACGACGCTCTTCCGATCTCCGGACAGCATGCCTCGTGACCTGC
oRAS588	PAMDA P5 primer v5 with GGATC barcode	ACACTCTTTCCCTACACGACGCTCTTCCGATCTCCGGATCGCATGCCTCGTGACCTGC
oRAS589	PAMDA P5 primer v5 with GGTAG barcode	ACACTCTTTCCCTACACGACGCTCTTCCGATCTCCGGTAGGCATGCCTCGTGACCTGC
oRAS590	PAMDA P5 primer v5 with GGTGA barcode	ACACTCTTTCCCTACACGACGCTCTTCCGATCTCCGGTGAGCATGCCTCGTGACCTGC
oRAS591	PAMDA P5 primer v5 with GTAAC barcode	ACACTCTTTCCCTACACGACGCTCTTCCGATCTCCGTAACGCATGCCTCGTGACCTGC
oRAS592	PAMDA P5 primer v5 with GTATG barcode	ACACTCTTTCCCTACACGACGCTCTTCCGATCTCCGTATGGCATGCCTCGTGACCTGC
oRAS593	PAMDA P5 primer v5 with GTCAT barcode	ACACTCTTTCCCTACACGACGCTCTTCCGATCTCCGTCATGCATGCCTCGTGACCTGC
oRAS594	PAMDA P5 primer v5 with GTGTA barcode	ACACTCTTTCCCTACACGACGCTCTTCCGATCTCCGTGTAGCATGCCTCGTGACCTGC
oRAS595	PAMDA P5 primer v5 with GTTCC barcode	ACACTCTTTCCCTACACGACGCTCTTCCGATCTCCGTTCCGCATGCCTCGTGACCTGC
oRAS596	PAMDA P5 primer v5 with TAACG barcode	ACACTCTTTCCCTACACGACGCTCTTCCGATCTCCTAACGGCATGCCTCGTGACCTGC
oRAS597	PAMDA P5 primer v5 with TACGA barcode	ACACTCTTTCCCTACACGACGCTCTTCCGATCTCCTACGAGCATGCCTCGTGACCTGC
oRAS598	PAMDA P5 primer v5 with TAGCA barcode	ACACTCTTTCCCTACACGACGCTCTTCCGATCTCCTAGCAGCATGCCTCGTGACCTGC
oRAS599	PAMDA P5 primer v5 with TAGGC barcode	ACACTCTTTCCCTACACGACGCTCTTCCGATCTCCTAGGCGCATGCCTCGTGACCTGC
oRAS600	PAMDA P5 primer v5 with TCAGT barcode	ACACTCTTTCCCTACACGACGCTCTTCCGATCTCCTCAGTGCATGCCTCGTGACCTGC
oRAS601	PAMDA P5 primer v5 with TCATG barcode	ACACTCTTTCCCTACACGACGCTCTTCCGATCTCCTCATGGCATGCCTCGTGACCTGC
oRAS602	PAMDA P5 primer v5 with TCCTA barcode	ACACTCTTTCCCTACACGACGCTCTTCCGATCTCCTCCTAGCATGCCTCGTGACCTGC
oRAS603	PAMDA P5 primer v5 with TCGAG barcode	ACACTCTTTCCCTACACGACGCTCTTCCGATCTCCTCGAGGCATGCCTCGTGACCTGC
oRAS604	PAMDA P5 primer v5 with TCGGA barcode	ACACTCTTTCCCTACACGACGCTCTTCCGATCTCCTCGGAGCATGCCTCGTGACCTGC
oRAS605	PAMDA P5 primer v5 with TCGTC barcode	ACACTCTTTCCCTACACGACGCTCTTCCGATCTCCTCGTCGCATGCCTCGTGACCTGC
oRAS606	PAMDA P5 primer v5 with TCTGC barcode	ACACTCTTTCCCTACACGACGCTCTTCCGATCTCCTCTGCGCATGCCTCGTGACCTGC
oRAS607	PAMDA P5 primer v5 with TGACT barcode	ACACTCTTTCCCTACACGACGCTCTTCCGATCTCCTGACTGCATGCCTCGTGACCTGC
oRAS608	PAMDA P5 primer v5 with TGCAG barcode	ACACTCTTTCCCTACACGACGCTCTTCCGATCTCCTGCAGGCATGCCTCGTGACCTGC
oRAS609	PAMDA P5 primer v5 with TGCCA barcode	ACACTCTTTCCCTACACGACGCTCTTCCGATCTCCTGCCAGCATGCCTCGTGACCTGC
oRAS610	PAMDA P5 primer v5 with TGCTC barcode	ACACTCTTTCCCTACACGACGCTCTTCCGATCTCCTGCTCGCATGCCTCGTGACCTGC
oRAS611	PAMDA P5 primer v5 with TGGAC barcode	ACACTCTTTCCCTACACGACGCTCTTCCGATCTCCTGGACGCATGCCTCGTGACCTGC
oRAS612	PAMDA P5 primer v5 with TGTCC barcode	ACACTCTTTCCCTACACGACGCTCTTCCGATCTCCTGTCCGCATGCCTCGTGACCTGC
oRAS613	PAMDA P5 primer v5 with TGTTG barcode	ACACTCTTTCCCTACACGACGCTCTTCCGATCTCCTGTTGGCATGCCTCGTGACCTGC
oRAS614	PAMDA P5 primer v5 with TTCGC barcode	ACACTCTTTCCCTACACGACGCTCTTCCGATCTCCTTCGCGCATGCCTCGTGACCTGC
oRAS615	PAMDA P5 primer v5 with TTGCC barcode	ACACTCTTTCCCTACACGACGCTCTTCCGATCTCCTTGCCGCATGCCTCGTGACCTGC
oRAS616	PAMDA P7 primer v5 with AACAC barcode	CTGGAGTTCAGACGTGTGCTCTTCCGATCTTGAACACCGGTATTTCACACCGCATACGTAC
oRAS617	PAMDA P7 primer v5 with AACGG barcode	CTGGAGTTCAGACGTGTGCTCTTCCGATCTTGAACGGCGGTATTTCACACCGCATACGTAC
oRAS618	PAMDA P7 primer v5 with AAGAG barcode	CTGGAGTTCAGACGTGTGCTCTTCCGATCTTGAAGAGCGGTATTTCACACCGCATACGTAC
oRAS619	PAMDA P7 primer v5 with AAGGA barcode	CTGGAGTTCAGACGTGTGCTCTTCCGATCTTGAAGGACGGTATTTCACACCGCATACGTAC
oRAS620	PAMDA P7 primer v5 with AATCG barcode	CTGGAGTTCAGACGTGTGCTCTTCCGATCTTGAATCGCGGTATTTCACACCGCATACGTAC
oRAS621	PAMDA P7 primer v5 with ACAAC barcode	CTGGAGTTCAGACGTGTGCTCTTCCGATCTTGACAACCGGTATTTCACACCGCATACGTAC
oRAS622	PAMDA P7 primer v5 with ACACA barcode	CTGGAGTTCAGACGTGTGCTCTTCCGATCTTGACACACGGTATTTCACACCGCATACGTAC
oRAS623	PAMDA P7 primer v5 with ACCAA barcode	CTGGAGTTCAGACGTGTGCTCTTCCGATCTTGACCAACGGTATTTCACACCGCATACGTAC
oRAS624	PAMDA P7 primer v5 with ACCGT barcode	CTGGAGTTCAGACGTGTGCTCTTCCGATCTTGACCGTCGGTATTTCACACCGCATACGTAC
oRAS625	PAMDA P7 primer v5 with ACGAT barcode	CTGGAGTTCAGACGTGTGCTCTTCCGATCTTGACGATCGGTATTTCACACCGCATACGTAC
oRAS626	PAMDA P7 primer v5 with ACGTA barcode	CTGGAGTTCAGACGTGTGCTCTTCCGATCTTGACGTACGGTATTTCACACCGCATACGTAC
oRAS627	PAMDA P7 primer v5 with ACTCC barcode	CTGGAGTTCAGACGTGTGCTCTTCCGATCTTGACTCCCGGTATTTCACACCGCATACGTAC
oRAS628	PAMDA P7 primer v5 with ACTGA barcode	CTGGAGTTCAGACGTGTGCTCTTCCGATCTTGACTGACGGTATTTCACACCGCATACGTAC
oRAS629	PAMDA P7 primer v5 with AGACC barcode	CTGGAGTTCAGACGTGTGCTCTTCCGATCTTGAGACCCGGTATTTCACACCGCATACGTAC
oRAS630	PAMDA P7 primer v5 with AGAGA barcode	CTGGAGTTCAGACGTGTGCTCTTCCGATCTTGAGAGACGGTATTTCACACCGCATACGTAC
oRAS631	PAMDA P7 primer v5 with AGCTA barcode	CTGGAGTTCAGACGTGTGCTCTTCCGATCTTGAGCTACGGTATTTCACACCGCATACGTAC
oRAS632	PAMDA P7 primer v5 with AGGAA barcode	CTGGAGTTCAGACGTGTGCTCTTCCGATCTTGAGGAACGGTATTTCACACCGCATACGTAC
oRAS633	PAMDA P7 primer v5 with AGGTC barcode	CTGGAGTTCAGACGTGTGCTCTTCCGATCTTGAGGTCCGGTATTTCACACCGCATACGTAC
oRAS634	PAMDA P7 primer v5 with AGTAC barcode	CTGGAGTTCAGACGTGTGCTCTTCCGATCTTGAGTACCGGTATTTCACACCGCATACGTAC
oRAS635	PAMDA P7 primer v5 with AGTCA barcode	CTGGAGTTCAGACGTGTGCTCTTCCGATCTTGAGTCACGGTATTTCACACCGCATACGTAC
oRAS636	PAMDA P7 primer v5 with ATACG barcode	CTGGAGTTCAGACGTGTGCTCTTCCGATCTTGATACGCGGTATTTCACACCGCATACGTAC
oRAS637	PAMDA P7 primer v5 with ATAGC barcode	CTGGAGTTCAGACGTGTGCTCTTCCGATCTTGATAGCCGGTATTTCACACCGCATACGTAC
oRAS638	PAMDA P7 primer v5 with ATCCT barcode	CTGGAGTTCAGACGTGTGCTCTTCCGATCTTGATCCTCGGTATTTCACACCGCATACGTAC
oRAS639	PAMDA P7 primer v5 with ATCGA barcode	CTGGAGTTCAGACGTGTGCTCTTCCGATCTTGATCGACGGTATTTCACACCGCATACGTAC
oRAS640	PAMDA P7 primer v5 with ATGCA barcode	CTGGAGTTCAGACGTGTGCTCTTCCGATCTTGATGCACGGTATTTCACACCGCATACGTAC
oRAS641	PAMDA P7 primer v5 with ATGGT barcode	CTGGAGTTCAGACGTGTGCTCTTCCGATCTTGATGGTCGGTATTTCACACCGCATACGTAC
oRAS642	PAMDA P7 primer v5 with CAACA barcode	CTGGAGTTCAGACGTGTGCTCTTCCGATCTTGCAACACGGTATTTCACACCGCATACGTAC
oRAS643	PAMDA P7 primer v5 with CAAGC barcode	CTGGAGTTCAGACGTGTGCTCTTCCGATCTTGCAAGCCGGTATTTCACACCGCATACGTAC
oRAS644	PAMDA P7 primer v5 with CACAA barcode	CTGGAGTTCAGACGTGTGCTCTTCCGATCTTGCACAACGGTATTTCACACCGCATACGTAC
oRAS645	PAMDA P7 primer v5 with CACCT barcode	CTGGAGTTCAGACGTGTGCTCTTCCGATCTTGCACCTCGGTATTTCACACCGCATACGTAC
oRAS646	PAMDA P7 primer v5 with CAGAC barcode	CTGGAGTTCAGACGTGTGCTCTTCCGATCTTGCAGACCGGTATTTCACACCGCATACGTAC
oRAS647	PAMDA P7 primer v5 with CAGGT barcode	CTGGAGTTCAGACGTGTGCTCTTCCGATCTTGCAGGTCGGTATTTCACACCGCATACGTAC
oRAS648	PAMDA P7 primer v5 with CATAG barcode	CTGGAGTTCAGACGTGTGCTCTTCCGATCTTGCATAGCGGTATTTCACACCGCATACGTAC
oRAS649	PAMDA P7 primer v5 with CATCC barcode	CTGGAGTTCAGACGTGTGCTCTTCCGATCTTGCATCCCGGTATTTCACACCGCATACGTAC
oRAS650	PAMDA P7 primer v5 with CCAAG barcode	CTGGAGTTCAGACGTGTGCTCTTCCGATCTTGCCAAGCGGTATTTCACACCGCATACGTAC
oRAS651	PAMDA P7 primer v5 with CCACT barcode	CTGGAGTTCAGACGTGTGCTCTTCCGATCTTGCCACTCGGTATTTCACACCGCATACGTAC
oRAS652	PAMDA P7 primer v5 with CCATC barcode	CTGGAGTTCAGACGTGTGCTCTTCCGATCTTGCCATCCGGTATTTCACACCGCATACGTAC
oRAS653	PAMDA P7 primer v5 with CCGAA barcode	CTGGAGTTCAGACGTGTGCTCTTCCGATCTTGCCGAACGGTATTTCACACCGCATACGTAC
oRAS654	PAMDA P7 primer v5 with CCTAC barcode	CTGGAGTTCAGACGTGTGCTCTTCCGATCTTGCCTACCGGTATTTCACACCGCATACGTAC
oRAS655	PAMDA P7 primer v5 with CCTCA barcode	CTGGAGTTCAGACGTGTGCTCTTCCGATCTTGCCTCACGGTATTTCACACCGCATACGTAC
oRAS656	PAMDA P7 primer v5 with CCTTG barcode	CTGGAGTTCAGACGTGTGCTCTTCCGATCTTGCCTTGCGGTATTTCACACCGCATACGTAC
oRAS657	PAMDA P7 primer v5 with CGAAC barcode	CTGGAGTTCAGACGTGTGCTCTTCCGATCTTGCGAACCGGTATTTCACACCGCATACGTAC
oRAS658	PAMDA P7 primer v5 with CGATA barcode	CTGGAGTTCAGACGTGTGCTCTTCCGATCTTGCGATACGGTATTTCACACCGCATACGTAC
oRAS659	PAMDA P7 primer v5 with CGCTT barcode	CTGGAGTTCAGACGTGTGCTCTTCCGATCTTGCGCTTCGGTATTTCACACCGCATACGTAC
oRAS660	PAMDA P7 primer v5 with CGTAA barcode	CTGGAGTTCAGACGTGTGCTCTTCCGATCTTGCGTAACGGTATTTCACACCGCATACGTAC
oRAS661	PAMDA P7 primer v5 with CGTCT barcode	CTGGAGTTCAGACGTGTGCTCTTCCGATCTTGCGTCTCGGTATTTCACACCGCATACGTAC
oRAS662	PAMDA P7 primer v5 with CTACC barcode	CTGGAGTTCAGACGTGTGCTCTTCCGATCTTGCTACCCGGTATTTCACACCGCATACGTAC
oRAS663	PAMDA P7 primer v5 with CTAGG barcode	CTGGAGTTCAGACGTGTGCTCTTCCGATCTTGCTAGGCGGTATTTCACACCGCATACGTAC
oRAS664	PAMDA P7 primer v5 with CTCCA barcode	CTGGAGTTCAGACGTGTGCTCTTCCGATCTTGCTCCACGGTATTTCACACCGCATACGTAC
oRAS665	PAMDA P7 primer v5 with CTCGT barcode	CTGGAGTTCAGACGTGTGCTCTTCCGATCTTGCTCGTCGGTATTTCACACCGCATACGTAC
oRAS666	PAMDA P7 primer v5 with CTCTG barcode	CTGGAGTTCAGACGTGTGCTCTTCCGATCTTGCTCTGCGGTATTTCACACCGCATACGTAC
oRAS667	PAMDA P7 primer v5 with CTGCT barcode	CTGGAGTTCAGACGTGTGCTCTTCCGATCTTGCTGCTCGGTATTTCACACCGCATACGTAC
oRAS668	PAMDA P7 primer v5 with CTGGA barcode	CTGGAGTTCAGACGTGTGCTCTTCCGATCTTGCTGGACGGTATTTCACACCGCATACGTAC
oRAS669	PAMDA P7 primer v5 with CTTCG barcode	CTGGAGTTCAGACGTGTGCTCTTCCGATCTTGCTTCGCGGTATTTCACACCGCATACGTAC
oRAS670	PAMDA P7 primer v5 with CTTGC barcode	CTGGAGTTCAGACGTGTGCTCTTCCGATCTTGCTTGCCGGTATTTCACACCGCATACGTAC
oRAS671	PAMDA P7 primer v5 with GAACC barcode	CTGGAGTTCAGACGTGTGCTCTTCCGATCTTGGAACCCGGTATTTCACACCGCATACGTAC
oRAS672	PAMDA P7 primer v5 with GACAG barcode	CTGGAGTTCAGACGTGTGCTCTTCCGATCTTGGACAGCGGTATTTCACACCGCATACGTAC
oRAS673	PAMDA P7 primer v5 with GACGT barcode	CTGGAGTTCAGACGTGTGCTCTTCCGATCTTGGACGTCGGTATTTCACACCGCATACGTAC
oRAS674	PAMDA P7 primer v5 with GACTA barcode	CTGGAGTTCAGACGTGTGCTCTTCCGATCTTGGACTACGGTATTTCACACCGCATACGTAC
oRAS675	PAMDA P7 primer v5 with GAGCT barcode	CTGGAGTTCAGACGTGTGCTCTTCCGATCTTGGAGCTCGGTATTTCACACCGCATACGTAC
oRAS676	PAMDA P7 primer v5 with GAGTC barcode	CTGGAGTTCAGACGTGTGCTCTTCCGATCTTGGAGTCCGGTATTTCACACCGCATACGTAC
oRAS677	PAMDA P7 primer v5 with GATCA barcode	CTGGAGTTCAGACGTGTGCTCTTCCGATCTTGGATCACGGTATTTCACACCGCATACGTAC
oRAS678	PAMDA P7 primer v5 with GATGG barcode	CTGGAGTTCAGACGTGTGCTCTTCCGATCTTGGATGGCGGTATTTCACACCGCATACGTAC
oRAS679	PAMDA P7 primer v5 with GCATA barcode	CTGGAGTTCAGACGTGTGCTCTTCCGATCTTGGCATACGGTATTTCACACCGCATACGTAC
oRAS680	PAMDA P7 primer v5 with GCCTT barcode	CTGGAGTTCAGACGTGTGCTCTTCCGATCTTGGCCTTCGGTATTTCACACCGCATACGTAC
oRAS681	PAMDA P7 primer v5 with GCTAA barcode	CTGGAGTTCAGACGTGTGCTCTTCCGATCTTGGCTAACGGTATTTCACACCGCATACGTAC
oRAS682	PAMDA P7 primer v5 with GCTCT barcode	CTGGAGTTCAGACGTGTGCTCTTCCGATCTTGGCTCTCGGTATTTCACACCGCATACGTAC
oRAS683	PAMDA P7 primer v5 with GGACA barcode	CTGGAGTTCAGACGTGTGCTCTTCCGATCTTGGGACACGGTATTTCACACCGCATACGTAC
oRAS684	PAMDA P7 primer v5 with GGATC barcode	CTGGAGTTCAGACGTGTGCTCTTCCGATCTTGGGATCCGGTATTTCACACCGCATACGTAC
oRAS685	PAMDA P7 primer v5 with GGTAG barcode	CTGGAGTTCAGACGTGTGCTCTTCCGATCTTGGGTAGCGGTATTTCACACCGCATACGTAC
oRAS686	PAMDA P7 primer v5 with GGTGA barcode	CTGGAGTTCAGACGTGTGCTCTTCCGATCTTGGGTGACGGTATTTCACACCGCATACGTAC
oRAS687	PAMDA P7 primer v5 with GTAAC barcode	CTGGAGTTCAGACGTGTGCTCTTCCGATCTTGGTAACCGGTATTTCACACCGCATACGTAC
oRAS688	PAMDA P7 primer v5 with GTATG barcode	CTGGAGTTCAGACGTGTGCTCTTCCGATCTTGGTATGCGGTATTTCACACCGCATACGTAC
oRAS689	PAMDA P7 primer v5 with GTCAT barcode	CTGGAGTTCAGACGTGTGCTCTTCCGATCTTGGTCATCGGTATTTCACACCGCATACGTAC
oRAS690	PAMDA P7 primer v5 with GTGTA barcode	CTGGAGTTCAGACGTGTGCTCTTCCGATCTTGGTGTACGGTATTTCACACCGCATACGTAC
oRAS691	PAMDA P7 primer v5 with GTTCC barcode	CTGGAGTTCAGACGTGTGCTCTTCCGATCTTGGTTCCCGGTATTTCACACCGCATACGTAC
oRAS692	PAMDA P7 primer v5 with TAACG barcode	CTGGAGTTCAGACGTGTGCTCTTCCGATCTTGTAACGCGGTATTTCACACCGCATACGTAC
oRAS693	PAMDA P7 primer v5 with TACGA barcode	CTGGAGTTCAGACGTGTGCTCTTCCGATCTTGTACGACGGTATTTCACACCGCATACGTAC
oRAS694	PAMDA P7 primer v5 with TAGCA barcode	CTGGAGTTCAGACGTGTGCTCTTCCGATCTTGTAGCACGGTATTTCACACCGCATACGTAC
oRAS695	PAMDA P7 primer v5 with TAGGC barcode	CTGGAGTTCAGACGTGTGCTCTTCCGATCTTGTAGGCCGGTATTTCACACCGCATACGTAC
oRAS696	PAMDA P7 primer v5 with TCAGT barcode	CTGGAGTTCAGACGTGTGCTCTTCCGATCTTGTCAGTCGGTATTTCACACCGCATACGTAC
oRAS697	PAMDA P7 primer v5 with TCATG barcode	CTGGAGTTCAGACGTGTGCTCTTCCGATCTTGTCATGCGGTATTTCACACCGCATACGTAC
oRAS698	PAMDA P7 primer v5 with TCCTA barcode	CTGGAGTTCAGACGTGTGCTCTTCCGATCTTGTCCTACGGTATTTCACACCGCATACGTAC
oRAS699	PAMDA P7 primer v5 with TCGAG barcode	CTGGAGTTCAGACGTGTGCTCTTCCGATCTTGTCGAGCGGTATTTCACACCGCATACGTAC
oRAS700	PAMDA P7 primer v5 with TCGGA barcode	CTGGAGTTCAGACGTGTGCTCTTCCGATCTTGTCGGACGGTATTTCACACCGCATACGTAC
oRAS701	PAMDA P7 primer v5 with TCGTC barcode	CTGGAGTTCAGACGTGTGCTCTTCCGATCTTGTCGTCCGGTATTTCACACCGCATACGTAC
oRAS702	PAMDA P7 primer v5 with TCTGC barcode	CTGGAGTTCAGACGTGTGCTCTTCCGATCTTGTCTGCCGGTATTTCACACCGCATACGTAC
oRAS703	PAMDA P7 primer v5 with TGACT barcode	CTGGAGTTCAGACGTGTGCTCTTCCGATCTTGTGACTCGGTATTTCACACCGCATACGTAC
oRAS704	PAMDA P7 primer v5 with TGCAG barcode	CTGGAGTTCAGACGTGTGCTCTTCCGATCTTGTGCAGCGGTATTTCACACCGCATACGTAC
oRAS705	PAMDA P7 primer v5 with TGCCA barcode	CTGGAGTTCAGACGTGTGCTCTTCCGATCTTGTGCCACGGTATTTCACACCGCATACGTAC
oRAS706	PAMDA P7 primer v5 with TGCTC barcode	CTGGAGTTCAGACGTGTGCTCTTCCGATCTTGTGCTCCGGTATTTCACACCGCATACGTAC
oRAS707	PAMDA P7 primer v5 with TGGAC barcode	CTGGAGTTCAGACGTGTGCTCTTCCGATCTTGTGGACCGGTATTTCACACCGCATACGTAC
oRAS708	PAMDA P7 primer v5 with TGTCC barcode	CTGGAGTTCAGACGTGTGCTCTTCCGATCTTGTGTCCCGGTATTTCACACCGCATACGTAC
oRAS709	PAMDA P7 primer v5 with TGTTG barcode	CTGGAGTTCAGACGTGTGCTCTTCCGATCTTGTGTTGCGGTATTTCACACCGCATACGTAC
oRAS710	PAMDA P7 primer v5 with TTCGC barcode	CTGGAGTTCAGACGTGTGCTCTTCCGATCTTGTTCGCCGGTATTTCACACCGCATACGTAC
oRAS711	PAMDA P7 primer v5 with TTGCC barcode	CTGGAGTTCAGACGTGTGCTCTTCCGATCTTGTTGCCCGGTATTTCACACCGCATACGTAC
