## Supplementary Table 7 for "*In vivo* Treatment of a Severe Vascular Disease via a Bespoke CRISPR-Cas9 Base Editor"

### Sheet: Supplementary Table 7
Supplementary Table 7 - Primary datasets
	> This file will contain all primary data plotted in the manuscript, to be finalized upon acceptance of the manuscript and final figure panel positions
